# Rearing environment persistently modulates the phenotype of mice

**DOI:** 10.1101/2022.02.11.480070

**Authors:** Ivana Jaric, Bernhard Voelkl, Melanie Clerc, Marc W. Schmid, Janja Novak, Marianna Rosso, Reto Rufener, Vanessa Tabea von Kortzfleisch, S. Helene Richter, Manuela Buettner, André Bleich, Irmgard Amrein, David P. Wolfer, Chadi Touma, Shinichi Sunagawa, Hanno Würbel

## Abstract

The phenotype of an organism results from its genotype and the influence of the environment throughout development. Even when using animals of the same genotype, independent studies may test animals of different phenotypes, resulting in poor replicability due to genotype-by-environment interactions ^1–4^. Thus, genetically defined strains of mice may respond differently to experimental treatments depending on their rearing environment ^5^. However, the extent of such phenotypic plasticity and its implications for the replicability of research findings have remained unknown. Here, we examined the extent to which common environmental differences between rearing facilities modulate the phenotype of genetically homogeneous (inbred) mice. We conducted a comprehensive multi-center study, where inbred mice from the same breeding stock were reared in five different facilities throughout early life and adolescence, before being transported to a single test laboratory. We found persistent effects of rearing facility on the composition and heterogeneity of the gut microbial community. These effects were paralleled by persistent differences in body weight and in the behavioural phenotype of the mice. Furthermore, we show that common variation among rearing facilities is strong enough to influence epigenetic patterns in neurons at the level of chromatin organization. We detected changes in chromatin organization in the regulatory regions of genes involved in nucleosome assembly, neuronal differentiation, synaptic plasticity and regulation of behavior. Our findings demonstrate that common environmental differences between rearing facilities may produce facility-specific phenotypes, from the molecular to the behavioural level. We expect our findings to stimulate further research into the mechanisms and drivers of these epigenetic changes mediated by the laboratory environment. Furthermore, they highlight an important limitation of inferences from single-laboratory studies and a need to account for the animals’ environmental background in study design to produce robust and replicable findings.
