## Supplementary material for "Rearing environment persistently modulates the phenotype of mice": Suppl. Table 1

### Sheet: Suppl. Table 1a
Suppl. Table 1a: Detailed housing and husbandry conditions in each rearing facility
	Hannover 1 (RF 1)	Hannover 2 (RF 2)	Bern (RF 3)	Münster (RF 4)	Zürich (RF 5)
Type of animal facility	Low barrier (conventional) open caging, cages with filter-top	Low barrier (conventional) individually ventilated caging (IVC)	Low barrier (conventional) open top caging	Low barrier (conventional) open top caging	Low barrier (conventional) open caging, cages with filter-top
Light : dark regime	normal light/dark cycle	normal light/dark cycle	reverse light (12h)/dark cycle (12h)	reverse light (12h)/dark cycle (12h)	reverse light (12h)/dark cycle (12h)
Time lights ON	6.30h	6.30h	20h	21h	20h
Time lights OFF	20.30h	20.30h	8h	9h	8h
Caging system (type of cage)
Pregnant dams (and dams with pups)	2L (floor space 530 cm2; height: 14 cm)	Typ22 Biosom (floor space 440cm2)	Makrolon Type III high (floor space: 820 cm2; dimensions 425 x 266 x 155 mm) from arrival until PND 10 Makrolon Type III (floor space: 840 cm2; dimensions 425 x 266 x 155 mm) from arrival from PND10 until PND22	Makrolon Type III (floor space: 840 cm2; dimensions 425 x 266 x 155 mm)	TYPE II L (floor space 530 cm2; dimensions 365 x 207 x 140 mm)
Offspring after weaning	2L (floor space 530 cm2; height: 14 cm)	Typ22 Biosom (floor space 440cm2)	Makrolon Type III (floor space: 840 cm2; dimensions 425 x 266 x 155 mm)	Makrolon Type III (floor space: 820 cm2; dimensions 425 x 266 x 155 mm)	TYPE II L (floor space 530 cm2; dimensions 365 x 207 x 140 mm)
Bedding material (type, amount per cage, vendor, Cat No)
Pregnant dams (and dams with pups)	poplar, 201 g, AsBe-Wood	poplar, 121 g, AsBe-Wood	Lignocel® select, ca. 5cm from arrival until PND 10 Lignocel® select, ca. 3cm from PND10 until PND 22	TierWohl - super- (Softwood granules, J.Rettenmaier & Söhne), ca. 1.5 Liter per cage	SAFE Select, Rettenmaier & Söhne, Rosenberg D # D1067P00Z; average 170g per cage
Offspring after weaning	poplar, 201 g, AsBe-Wood	poplar, 201 g, AsBe-Wood	Lignocel® select, ca. 3cm	TierWohl - super- (Softwood granules, J.Rettenmaier & Söhne), ca. 1.5 Liter per cage	SAFE Select, Rettenmaier & Söhne, Rosenberg D # D1067P00Z; average 170g per cage
Bedding material (cleaning and/or sterilization procedures)
Pregnant dams (and dams with pups)	autoclaved	autoclaved	NO	NO	autoclaved
Offspring after weaning	autoclaved	autoclaved	NO	NO	autoclaved
Enrichment material (type and aviability, vendor, Cat No)
Pregnant dams (and dams with pups)	AniPat Bedding; Cotton Roll 14mm both AsBe-Wood	AniPat Bedding; Cotton Roll 14mm both AsBe-Wood	Mouse house (Tecniplast) + Medium size play cardboard tunnel (#CPTUN00016P) + 10g of nesting material (Sizzle Nest #SIZNEST00016P) + nestlet NES3600, Ancare, USA	MouseHouse (Techniplast) + Wooden Gnawing Stick + Nestlet (NES3600, Ancare) + 2 x Tissue Paper, no restrictions in availability	Polycarbonate mouse shelters (ZOONLAB® GmbH) cat. # 3084010; 2 Tissue (Uehlinger AG, Gesichtstücher 100% Zellstoff #2015.10018)
Offspring after weaning	AniPat Bedding; Cotton Roll 14mm both AsBe-Wood	AniPat Bedding; Cotton Roll 14mm both AsBe-Wood	Mouse house (Tecniplast) + Medium size play cardboard tunnel (#CPTUN00016P) + 10g of nesting material (Sizzle Nest #SIZNEST00016P)	MouseHouse (Techniplast) + Wooden Gnawing Stick + 1 x Tissue Paper, no restrictions in availability	Polycarbonate mouse shelters (ZOONLAB® GmbH) cat. # 3084010; 2 Tissue (Uehlinger AG, Gesichtstücher 100% Zellstoff #2015.10018)
Enrichment material (cleaning and/or sterilization procedures)
Pregnant dams (and dams with pups)	autoclaved	autoclaved	Mouse house (Tecniplast) washed; Cardboard tunnel no treatment, Nesting material no treatment; Nestlet no treatment	no treatment	Mouse shelters autoclaved (re-used); Tissue no treatment, out-of-the-box
Offspring after weaning	autoclaved	autoclaved	Mouse house (Tecniplast) washed; Cardboard tunnel no treatment, Nesting material no treatment	no treatment	Mouse shelters autoclaved (re-used); Tissue no treatment, out-of-the-box
Diet (type of diet, vendor, Cat No)
Pregnant dams (and dams with pups)	Altromin 1314 TPF, breeding diet	Altromin 1314 TPF, breeding diet	3800 breeding diet, Kliba NAFAG, Granovit AG, Switzerland	Altromin 1314 TPF, breeding diet	3436 EXF12 M/R Haltung Extrudat, Kliba NAFAG, Granovit AG, CH 4303 Kaiseraugst cat. # 10343600EXTF12
Offspring after weaning	Altromin 1324 TPF, standard diet	Altromin 1324 TPF, standard diet	3430 standard diet, Kliba NAFAG, Granovit AG, Switzerland	Altromin 1324 TPF, standard diet	3436 EXF12 M/R Haltung Extrudat, Kliba NAFAG, Granovit AG, CH 4303 Kaiseraugst cat. # 10343600EXTF12
Food (type and means of sterilization)
Pregnant dams (and dams with pups)	Total Pathogen Frei	Total Pathogen Frei	Pellets 12 mm, no treatment	no treatment	Extrudat (Extrusionsprozess)
Offspring after weaning	Total Pathogen Frei	Total Pathogen Frei	Pellets 12 mm, no treatment	no treatment	Extrudat (Extrusionsprozess)
Water (source and/or treatment with chlorine or acids)
Pregnant dams (and dams with pups)	autoclaved	autoclaved	tap water	tap water	Chlorinated (0.5ppm Chlorine dioxide) and autoclaved
Offspring after weaning	autoclaved	autoclaved	tap water	tap water	Chlorinated (0.5ppm Chlorine dioxide) and autoclaved
Background noise
Pregnant dams (and dams with pups)	working sounds from the floor	laminar flow, radio, ventilator	random noise	random noise	random noise
Offspring after weaning	working sounds from the floor	laminar flow, radio, ventilator	random noise	random noise	random noise
Frequency of cage changing
Pregnant dams (and dams with pups)	1 per week	2 per week	1 per week (not in the first 10 days after delivery)	1 per week (not in the week of birth)	1 per week (not in the first 5 days after delivery)
Offspring after weaning	1 per week	1 per week	1 per week	1 per week	1-2 week, in males some old bedding transfered into new cage
Room cleaning (frequency, type of disinfectant solution)
Pregnant dams (and dams with pups)	daily, mopping, 1 week incidin + 0,75% and 1 week Lysoformin 0,75%	daily, mopping, 1 week incidin + 0,75% and 1 week Lysoformin 0,75%	Weekly (after cage changing) hand and surface cleaning with 70% ethanol, mopping with surface cleaner wetrok reodor.	daily, disinfectant: Safe Sept (Henry Schein), 1:1000 solutionwiping; weekly, mop/brush	Daily hand and surface cleaning with Virkon S when checking/handling cages and animals. Weekly wet machine cleaning of hallways with Kohrsolin FF, rooms only in-between studies, otherwise just broomed.
Offspring after weaning	daily, mopping, 1 week incidin + 0,75% and 1 week Lysoformin 0,75%	daily, mopping, 1 week incidin + 0,75% and 1 week Lysoformin 0,75%	Weekly (after cage changing) hand and surface cleaning with 70% ethanol, mopping with surface cleaner wetrok reodor.	daily, disinfectant: Safe Sept (Henry Schein), 1:1000 solutionwiping; weekly, mop/brush	Daily hand and surface cleaning with Virkon S when checking/handling cages and animals. Weekly wet machine cleaning of hallways with Kohrsolin FF, rooms only in-between studies, otherwise just broomed.
Room temperature (mean)
Pregnant dams (and dams with pups)	20-23°C	21°C	22.5°C	25°C	21.55°C
Offspring after weaning	20-23°C	21°C	Room A (MALES): 22.25°C Room B (FEMALES):	22°C	21.24°C
Room humidity (mean)
Pregnant dams (and dams with pups)	55 (%rh)	55 (%rh)	58.9 (%rh)	50-60 (%rh)	64.29 (%rh)
Offspring after weaning	55 (%rh)	55 (%rh)	Room A (MALES): 60.94 (%rh); Room B (FEMALES): 60.58 (%rh)	50-60 (%rh)	61.63 (%rh)
Other animals present (if so please specify strain)
Pregnant dams (and dams with pups)	rats: LEW 1A, LEW/Crl, LEW/N HanZtm, LEW HanZtm	mice	no	C57BL/6J, DBA/2N and Balb/c mice	C57BL/6 and NMRI (sentinel animals)
Offspring after weaning	rats: LEW 1A, LEW/Crl, LEW/N HanZtm, LEW HanZtm	mice	no	C57BL/6J, DBA/2N and Balb/c mice	C57BL/6 and NMRI (sentinel animals)
Housing room conditions, same-sex or mixed-sex (please specify)
Pregnant dams (and dams with pups)	mixed-sex	mixed-sex	single-sex	mixed-sex	mixed (between 2-32 female C57BL; 2 male C57BL/6; 2 female NMRI)
Offspring after weaning	mixed-sex	mixed-sex	single-sex	mixed-sex	mixed (between 2-32 female C57BL; 2 male C57BL/6; 2 female NMRI)
Ventilation system
Pregnant dams (and dams with pups)	room air change	IVC-Rack Biosom	room ventilation	room ventilation, no air-condition	room ventilation with air filter
Offspring after weaning	room air change	IVC-Rack Biosom	room ventilation	room ventilation, no air-condition	room ventilation with air filter
Water bottles (plastic or glass)
Pregnant dams (and dams with pups)	400ml plastik + TK100 Zoonlab	400ml plastik + TK100 Zoonlab	plastic	plastic	plastic
Offspring after weaning	400ml plastik + TK100 Zoonlab	400ml plastik + TK100 Zoonlab	plastic	plastic	plastic
Type of handling
Pregnant dams	tail, gloved hands	tail or neck, gloved hands, desinfected between cages	cup or tunnel, gloved hands, desinfected between cages with 70% Ethanol	tail, gloved hands	tail, gloved hands
Pups	body, gloved hands	gloved hands, desinfected between cages, whole nest	whole nest, desinfected between cages with 70% Ethanol	tail, restrain and gloved hands	tail, gloved hands
Offspring after weaning	tail, gloved hands	tail or neck, gloved hands, desinfected between cages	tunnel, gloved hands, desinfected between cages with 70% Ethanol	tail, gloved hands	tail, gloved hands
Personel info (animals are handled by one person or by multiple people
Pregnant dams	4 persons (female)	3 persons	1 person (handling of pregant dams, IJ), daily checks by multiple people persons (MS, FS and IJ)	one person (handling of pregant dams, daily checks by multiple people	2 persons (female)
Pups	4 persons (female)	3 persons	1 person (handling of pups, MS), daily checks by multiple people (MS, FS, IJ, IK; 3 female and 1 male)	multiple people	2 persons (female)
Offspring after weaning	5 persons (4 female and 1 male)	5 persons	2 persons (handling of pups, MS and FS), daily checks by multiple people (MS, FS, IJ, IK; 3 female and 1 male)	multiple people	4 persons (3 female and 1 male)

### Sheet: Suppl. Table 1b
Suppl. Table 1b: Detailed housing and husbandry conditions in the testing laboratory
	Bern (Testing Laboratory)
Type of animal facility	Low barrier (conventional) open caging
Light : dark regime	reverse light (12h)/dark cycle (12h)
Time lights ON	12h
Time lights OFF	24h
Caging system (type of cage)
Females	Makrolon Type III (floor space: 840 cm2; dimensions 425 x 266 x 155 mm)
Males
Bedding material (type, amount per cage, vendor, Cat No)
Females	OSafe® Premium Bedding, SAFE FS 14. ca. 3cm
Males
Bedding material (cleaning and/or sterilization procedures)
Females	NO
Males
Enrichment material (type and aviability, vendor, Cat No)
Females	Mouse house (Tecniplast) + Medium size play cardboard tunnel (#CPTUN00016P) + 10g of nesting material (Sizzle Nest #SIZNEST00016P)
Males
Enrichment material (cleaning and/or sterilization procedures)
Females	Mouse house (Tecniplast) washed; Cardboard tunnel no treatment, Nesting material no treatment;
Males
Diet (type of diet, vendor, Cat No)
Females	3430 standard diet, Kliba NAFAG, Granovit AG, Switzerland
Males
Food (type and means of sterilization)
Females	Pellets 12 mm, no treatment
Males
Water (source and/or treatment with chlorine or acids)
Females	tap water
Males
Background noise
Females	random noise
Males
Frequency of cage changing
Females	1 per week, after behavioral testing
Males
Room cleaning (frequency, type of disinfectant solution)
Females	Weekly (after cage changing) hand and surface cleaning with 70% ethanol and brooming.
Males
Room temperature (mean)
Females	22.14°C
Males	22.16°C
Room humidity (mean)
Females	50.41 (%rh)
Males	52.92 (%rh)
Other animals present (if so please specify strain)
Females	YES, black 6 super plus animals
Males	YES, black 6 super plus animals
Housing room conditions, same-sex or mixed-sex (please specify)
Females	Single-sex
Males
Ventilation system
Females	room ventilation
Males
Water bottles (plastic or glass)
Females	plastic
Males
Type of handling
Females	tail handling, gloved hands, desinfected between cages with 70% Ethanol
Males
Personel info (animals are handled by one person or by multiple people
Females	Tattoing 2 persons (JN and IJ), daily checks mainly by IJ and JN, handling and cage changing 3 persons (JN, MR and IJ). JN, MR and IJ got randomly assigned 20 male and 20 female mice which were handled during the behavioural testing.
Males
