## Supplementary material for "Rearing environment persistently modulates the phenotype of mice": Suppl. Dataset 1

### Sheet: Suppl. Dataset 1
Suppl. Dataset 1: Differentially abundant amplicon sequence variants (ASVs) between the two diet suppliers.
ASVs with a positive log2(fold change) are enriched in mice receiving the diet from KLIBA NAFAG, ASV's with a negative log2(fold change) are enriched in mice receiving the diet from Altromin.
The results were filtered using an adjusted p-value cut-off of 0.05 and a log2(fold change) cut-off of ±1. The number associated with each ASV name corresponds to the rank of the ASV in the abundance table when sorted from most to least abundant.
ASV name	Base mean	log2(Fold Change)	stat	pvalue	padj
unclassified Lachnospiraceae 579	9.24396	23.8739	12.7098	<0.0001	<0.0001
unclassified Lachnospiraceae 711	21.3732	9.11925	5.09675	<0.0001	<0.0001
unclassified Lachnospiraceae 876	6.40404	8.48864	4.00337	<0.0001	0.0006
Clostridia vadinBB60 group 570	17.0244	7.37046	7.37266	<0.0001	<0.0001
ASF356 357	97.5277	7.1133	5.7185	<0.0001	<0.0001
unclassified Lachnospiraceae 629	25.9397	6.97452	5.48265	<0.0001	<0.0001
unclassified Lachnospiraceae 578	10.13	6.78472	4.40852	<0.0001	0.0001
unclassified Lachnospiraceae 379	58.8789	6.46475	7.89165	<0.0001	<0.0001
unclassified Lachnospiraceae 192	307.686	6.00138	9.37299	<0.0001	<0.0001
[Eubacterium] xylanophilum group 429	71.629	5.99548	7.00636	<0.0001	<0.0001
unclassified Lachnospiraceae 187	324.396	5.94231	10.0822	<0.0001	<0.0001
Clostridia vadinBB60 group 563	17.6904	5.83391	6.733	<0.0001	<0.0001
unclassified Lachnospiraceae 333	71.8854	5.55816	6.54537	<0.0001	<0.0001
unclassified Lachnospiraceae 708	14.7432	5.29582	3.85423	0.0001	0.0011
Negativibacillus 648	9.66582	5.23314	7.77246	<0.0001	<0.0001
[Eubacterium] xylanophilum group 739	6.17906	5.20492	4.04955	<0.0001	0.0005
Lachnospiraceae UCG-006 539	13.7605	5.13339	3.91538	<0.0001	0.0009
Lachnospiraceae UCG-008 790	5.9336	5.05269	3.34343	0.0008	0.0059
Negativibacillus 802	3.78502	4.96198	5.74896	<0.0001	<0.0001
unclassified Lachnospiraceae 295	147.895	4.91696	7.67839	<0.0001	<0.0001
Lachnospiraceae UCG-006 635	4.91072	4.65248	3.5717	0.0004	0.0028
unclassified Lachnospiraceae 225	272.923	4.56858	6.14581	<0.0001	<0.0001
Clostridia UCG-014 779	3.72119	4.51869	2.64963	0.0081	0.0369
Lachnospiraceae NK4A136 group 119	993.983	4.30126	6.14299	<0.0001	<0.0001
unclassified Lachnospiraceae 478	32.0505	4.25598	5.94825	<0.0001	<0.0001
A2 507	47.2451	4.25232	3.55333	0.0004	0.003
Akkermansia 123	1752.5	4.18142	5.01425	<0.0001	<0.0001
Clostridia UCG-014 574	2.86969	4.10667	3.15288	0.0016	0.0104
unclassified Clostridia 756	5.01038	4.08179	3.63859	0.0003	0.0023
unclassified Lachnospiraceae 589	18.3946	4.0447	5.67243	<0.0001	<0.0001
unclassified Lachnospiraceae 596	19.1035	3.9006	4.53898	<0.0001	<0.0001
unclassified Bacteroidales 8	4226.25	3.76166	19.7815	<0.0001	<0.0001
unclassified Lachnospiraceae 367	18.1863	3.68427	4.52528	<0.0001	<0.0001
Lachnospiraceae NK4A136 group 49	1058.5	3.62798	6.64949	<0.0001	<0.0001
unclassified Oscillospirales 1039	0.87736	3.37711	2.82154	0.0048	0.0246
RF39 433	28.0622	3.30432	3.68199	0.0002	0.0019
RF39 436	44.0261	3.25151	3.53017	0.0004	0.0032
unclassified Clostridia 651	9.27527	3.21069	5.79016	<0.0001	<0.0001
Lachnospiraceae NK4A136 group 57	1743.38	3.16741	5.1246	<0.0001	<0.0001
A2 264	188.495	3.07246	4.17325	<0.0001	0.0003
unclassified Lachnospiraceae 495	51.8156	2.96445	3.25001	0.0012	0.0078
unclassified Lachnospiraceae 1016	0.89741	2.74427	3.62445	0.0003	0.0024
Harryflintia 933	1.27083	2.73989	2.66926	0.0076	0.0354
Lachnospiraceae NK4A136 group 274	92.9229	2.7357	2.84785	0.0044	0.0233
Lachnospiraceae UCG-006 798	7.47987	2.71731	2.92591	0.0034	0.0196
Clostridia UCG-014 472	18.2698	2.71667	2.63992	0.0083	0.0376
unclassified Ruminococcaceae 405	69.8713	2.61339	4.45411	<0.0001	0.0001
unclassified Bacteroidales 7	4595.81	2.5944	9.05269	<0.0001	<0.0001
GCA-900066575 197	212.04	2.58094	5.34937	<0.0001	<0.0001
Lachnospiraceae UCG-008 417	41.7524	2.54469	2.71247	0.0067	0.0319
Anaeroplasma 304	18.5006	2.51534	3.33446	0.0009	0.0061
Intestinimonas 241	199.892	2.50875	3.38713	0.0007	0.0052
Roseburia 281	24.7933	2.498	3.14564	0.0017	0.0106
Oscillibacter 166	727.45	2.39152	3.79785	0.0001	0.0014
unclassified Bacteroidales 11	6222.44	2.38929	11.7957	<0.0001	<0.0001
[Eubacterium] brachy group 598	15.4523	2.37632	5.73627	<0.0001	<0.0001
Enterorhabdus 388	61.9018	2.33889	4.88576	<0.0001	<0.0001
A2 376	55.1219	2.32323	2.94553	0.0032	0.0188
unclassified Lachnospiraceae 284	184.774	2.28163	2.68062	0.0073	0.0346
unclassified Bacteroidales 194	246.352	2.22826	4.28351	<0.0001	0.0002
Intestinimonas 382	70.6308	2.21215	4.07022	<0.0001	0.0005
unclassified Lachnospiraceae 526	36.0409	2.19847	3.1773	0.0015	0.0098
unclassified Firmicutes 869	1.67312	2.1778	3.96922	<0.0001	0.0007
A2 46	3276.55	2.17029	4.06619	<0.0001	0.0005
unclassified Lachnospiraceae 451	45.3372	2.15229	2.66956	0.0076	0.0354
RF39 592	13.4488	2.15108	2.87396	0.0041	0.0222
[Eubacterium] nodatum group 568	23.0493	2.14868	2.72097	0.0065	0.0315
Candidatus Saccharimonas 668	13.1007	2.13196	4.56062	<0.0001	<0.0001
Lachnospiraceae NK4A136 group 101	454.41	2.09381	5.20018	<0.0001	<0.0001
Eisenbergiella 652	8.60684	2.07847	2.75743	0.0058	0.029
Lachnoclostridium 343	87.5681	2.06669	3.73125	0.0002	0.0017
unclassified Erysipelotrichaceae 535	17.8983	2.05988	2.91013	0.0036	0.0202
Lachnospiraceae UCG-006 444	39.7073	2.04919	2.98564	0.0028	0.017
unclassified Bacteroidales 45	1874.45	2.00723	7.08311	<0.0001	<0.0001
unclassified Lachnospiraceae 91	1640.72	1.97654	2.78663	0.0053	0.0268
Lachnospiraceae NK4A136 group 29	6946.43	1.90902	2.82112	0.0048	0.0246
unclassified Lachnospiraceae 742	4.98702	1.86393	2.68179	0.0073	0.0346
Alistipes 48	1695.16	1.84128	4.41888	<0.0001	0.0001
unclassified Bacteroidales 42	1874.77	1.82847	6.65421	<0.0001	<0.0001
Enterorhabdus 289	122.19	1.78078	6.84395	<0.0001	<0.0001
Lachnospiraceae FCS020 group 480	31.7812	1.77791	2.65482	0.0079	0.0366
unclassified Lachnospiraceae 364	25.9953	1.7732	3.06944	0.0021	0.0134
UBA1819 86	1903.26	1.74516	3.18252	0.0015	0.0097
Lachnospiraceae NK4A136 group 175	275.208	1.70788	2.57488	0.01	0.0437
RF39 776	5.77939	1.70189	2.58857	0.0096	0.0424
Olsenella 169	479.392	1.59004	3.10495	0.0019	0.012
unclassified Ruminococcaceae 901	2.31254	1.57062	2.73507	0.0062	0.0307
Lachnospiraceae UCG-001 360	65.6966	1.56135	3.57393	0.0004	0.0028
Lactobacillus 103	893.718	1.54774	2.81839	0.0048	0.0247
RF39 484	49.7645	1.4599	3.30158	0.001	0.0067
Lachnoclostridium 172	315.558	1.39955	4.01301	<0.0001	0.0006
unclassified Lachnospiraceae 321	98.8126	1.38391	2.72324	0.0065	0.0314
unclassified Bacteroidales 84	1084.45	1.36958	7.1516	<0.0001	<0.0001
Anaerovorax 483	37.7741	1.35363	3.5875	0.0003	0.0027
Lactobacillus 273	56.2115	1.29608	2.85599	0.0043	0.023
UCG-009 207	259.165	1.29396	5.1483	<0.0001	<0.0001
Alistipes 47	2004.24	1.23817	4.38399	<0.0001	0.0001
GCA-900066575 317	108.754	1.2074	3.6226	0.0003	0.0024
Rikenellaceae RC9 gut group 43	1929.38	1.20726	3.25865	0.0011	0.0076
Enterorhabdus 408	58.3438	1.20678	2.85088	0.0044	0.0233
Ruminococcus 342	86.0361	1.18538	2.92094	0.0035	0.0198
Lactobacillus 115	260.562	1.17366	2.69574	0.007	0.0334
Colidextribacter 296	106.913	1.14647	4.57097	<0.0001	<0.0001
unclassified Lachnospiraceae 346	94.325	1.12693	3.4185	0.0006	0.0047
unclassified Lachnospiraceae 268	249.623	-1.03558	-5.04965	<0.0001	<0.0001
unclassified Lachnospiraceae 303	205.752	-1.06416	-3.74453	0.0002	0.0016
Oscillibacter 227	411.454	-1.06626	-3.36149	0.0008	0.0056
Lachnospiraceae NK4A136 group 178	717.874	-1.11311	-3.16581	0.0015	0.01
Muribaculum 79	2546.69	-1.1132	-5.27002	<0.0001	<0.0001
unclassified Bacteroidales 55	3152.59	-1.14192	-5.06491	<0.0001	<0.0001
Colidextribacter 339	183.626	-1.17524	-2.91334	0.0036	0.0202
A2 137	966.817	-1.26082	-2.59075	0.0096	0.0424
Bilophila 144	941.493	-1.27855	-5.35279	<0.0001	<0.0001
Roseburia 77	1855.38	-1.29875	-2.88395	0.0039	0.0216
ASF356 309	257.22	-1.30063	-2.83809	0.0045	0.0237
unclassified Bacteroidales 13	10956.6	-1.30265	-7.7641	<0.0001	<0.0001
unclassified Lachnospiraceae 335	212.429	-1.35138	-3.71249	0.0002	0.0018
unclassified Lachnospiraceae 399	127.018	-1.35671	-3.69292	0.0002	0.0019
unclassified Lachnospiraceae 78	1856.48	-1.43969	-4.26849	<0.0001	0.0002
unclassified Lachnospiraceae 140	752.816	-1.44078	-5.16041	<0.0001	<0.0001
Butyricicoccus 152	804.217	-1.44255	-3.41959	0.0006	0.0047
Lachnospiraceae UCG-001 66	1645.56	-1.49732	-2.92611	0.0034	0.0196
Lachnospiraceae UCG-001 10	9235.98	-1.54307	-2.85857	0.0043	0.023
Oscillibacter 313	205.48	-1.54802	-5.9706	<0.0001	<0.0001
Alistipes 16	8255.09	-1.55234	-8.68362	<0.0001	<0.0001
unclassified Lachnospiraceae 133	922.339	-1.59596	-3.26801	0.0011	0.0075
unclassified Lachnospiraceae 36	9077.58	-1.61477	-2.55272	0.0107	0.0461
Muribaculum 306	271.346	-1.6259	-4.56308	<0.0001	<0.0001
Lachnospiraceae NK4A136 group 145	1821.48	-1.63292	-2.54205	0.011	0.0466
unclassified Lachnospiraceae 106	825.853	-1.6802	-2.84204	0.0045	0.0236
unclassified Lachnospiraceae 380	17.44	-1.72673	-2.55087	0.0107	0.0461
Lachnospiraceae NK4A136 group 319	353.324	-1.7423	-2.56387	0.0104	0.0449
unclassified Lachnospiraceae 265	355.892	-1.77388	-3.46474	0.0005	0.004
Clostridia vadinBB60 group 308	147.959	-1.77854	-2.88856	0.0039	0.0214
Lachnospiraceae NK4A136 group 181	805.532	-1.79224	-4.1	<0.0001	0.0004
unclassified Oscillospiraceae 116	1492.64	-1.81038	-4.25538	<0.0001	0.0002
Oscillibacter 159	1175.99	-1.83658	-4.15343	<0.0001	0.0004
Muribaculum 213	664.041	-2.03562	-4.15764	<0.0001	0.0004
Lachnospiraceae UCG-008 31	905.005	-2.05054	-3.54871	0.0004	0.003
Candidatus Stoquefichus 873	2.55858	-2.08259	-2.61514	0.0089	0.0398
Oscillibacter 134	1437.19	-2.08542	-3.6909	0.0002	0.0019
Lachnospiraceae UCG-008 179	7.08867	-2.10048	-2.98419	0.0028	0.017
unclassified Lachnospiraceae 170	631.589	-2.10706	-4.34094	<0.0001	0.0002
Roseburia 246	267.931	-2.12628	-2.99652	0.0027	0.0167
Lachnospiraceae NK4A136 group 256	432.325	-2.14065	-4.3286	<0.0001	0.0002
unclassified Oscillospirales 548	60.2561	-2.18991	-7.68408	<0.0001	<0.0001
unclassified Lachnospiraceae 173	30.2212	-2.23179	-3.16925	0.0015	0.01
Lachnospiraceae NK4A136 group 125	1592.77	-2.25598	-4.86005	<0.0001	<0.0001
Lachnospiraceae UCG-001 236	554.508	-2.31579	-5.11576	<0.0001	<0.0001
unclassified Clostridia 439	74.0738	-2.33331	-2.9625	0.0031	0.018
Roseburia 729	4.66281	-2.36394	-2.63534	0.0084	0.0379
unclassified Clostridia 416	115.062	-2.4313	-3.09759	0.002	0.0123
unclassified Lachnospiraceae 105	368.952	-2.46138	-3.20794	0.0013	0.0089
Oscillibacter 171	979.447	-2.49853	-5.35874	<0.0001	<0.0001
unclassified Lachnospiraceae 199	16.0224	-2.49877	-2.51854	0.0118	0.0494
unclassified Lachnospiraceae 153	792.3	-2.61042	-5.34723	<0.0001	<0.0001
Lachnospiraceae UCG-008 50	4471.42	-2.78758	-3.97985	<0.0001	0.0007
Lachnoclostridium 842	10.668	-2.85968	-2.58632	0.0097	0.0425
Lachnospiraceae UCG-001 94	1891.39	-2.8782	-4.38688	<0.0001	0.0001
Turicibacter 310	7.01254	-2.88684	-3.71114	0.0002	0.0018
Lachnospiraceae UCG-006 117	2090.91	-2.89119	-5.32828	<0.0001	<0.0001
unclassified Lachnospiraceae 642	40.6832	-2.89245	-3.35509	0.0008	0.0057
unclassified Lachnospiraceae 262	57.9079	-2.93911	-2.62102	0.0088	0.0394
Lachnospiraceae NK4A136 group 176	66.9169	-3.01405	-3.75179	0.0002	0.0016
Oscillibacter 588	53.4653	-3.01896	-4.61964	<0.0001	<0.0001
Lachnospiraceae UCG-006 446	139.369	-3.05052	-3.7454	0.0002	0.0016
Lachnospiraceae NK4A136 group 434	11.2545	-3.09873	-2.93977	0.0033	0.019
unclassified Lachnospiraceae 251	637.767	-3.30611	-6.01371	<0.0001	<0.0001
Blautia 180	63.2731	-3.31774	-4.99219	<0.0001	<0.0001
RF39 421	38.965	-3.34511	-4.46269	<0.0001	0.0001
unclassified Lachnospiraceae 640	18.5492	-3.41403	-2.5463	0.0109	0.0463
Lachnospiraceae UCG-006 532	1.90782	-3.66366	-2.94985	0.0032	0.0187
Clostridia vadinBB60 group 411	6.54604	-4.10652	-4.1286	<0.0001	0.0004
Lachnospiraceae UCG-006 631	3.12781	-4.51594	-2.77376	0.0055	0.0277
Lachnospiraceae UCG-006 486	69.2925	-4.54083	-5.5323	<0.0001	<0.0001
unclassified Lachnospiraceae 350	16.4942	-4.74371	-5.25695	<0.0001	<0.0001
Clostridia vadinBB60 group 522	54.791	-5.08072	-4.17116	<0.0001	0.0003
Butyricicoccus 583	56.2827	-5.21409	-7.89382	<0.0001	<0.0001
GCA-900066575 766	4.05806	-5.40094	-2.89884	0.0037	0.0209
RF39 428	8.22917	-5.51712	-4.32303	<0.0001	0.0002
unclassified Lachnospiraceae 633	20.4658	-5.56804	-3.23857	0.0012	0.0081
Clostridia vadinBB60 group 870	5.16727	-5.74961	-3.45589	0.0005	0.0041
Lachnospiraceae NK4A136 group 81	626.611	-5.77764	-8.95146	<0.0001	<0.0001
[Eubacterium] xylanophilum group 305	182.185	-6.4819	-7.50825	<0.0001	<0.0001
Anaeroplasma 276	183.447	-7.02287	-7.68511	<0.0001	<0.0001
unclassified Clostridia 369	286.071	-7.447	-8.4152	<0.0001	<0.0001
[Eubacterium] xylanophilum group 493	77.5116	-8.55994	-6.58065	<0.0001	<0.0001
