## Supplementary material for "Rearing environment persistently modulates the phenotype of mice": Suppl. Dataset 4

### Sheet: Suppl. Dataset 4a
Suppl. Dataset 4a: KEGG pathways which differ significantly in abundance between rearing facilities at TP1_one to one (oto) comparison
ID	Description	GeneRatio	BgRatio	pvalue	p.adjust	qvalue	Gene Symbol
mmu04360	Axon guidance	92/2368	178/6835	1.69e-06	1.69e-06	0.000439182	Pik3cd;Rasa1;Pik3r1;Efnb1;Pak3;Trpc5;Nck2;Bmpr2;Epha4;Srgap2;Enah;Plxna2;Lrrc4c;Sema6d;Pak5;Plcg1;Nfatc2;Bmp7;Lrig2;Gnai3;Ntng1;Camk2d;Ppp3ca;Unc5c;Epha7;Sema3d;Sema3e;Gnai1;Slit2;Epha5;Lrrc4;Ephb6;Plxna1;Raf1;Fes;Efnb2;Unc5d;Pard3;Nrp1;Itgb1;Trpc6;Trpc1;Nck1;Fyn;Plxnc1;Srgap1;Ppp3r1;Rock2;Unc5a;Ptch1;Fzd3;Dpysl2;Sema5a;Ptk2;Gsk3b;Epha6;Epha3;Efna5;Myl12b;Myl12a;Rock1;Sema6a;Camk2a;Ablim3;Dcc;Bmp…
mmu04730	Long-term depression	36/2368	59/6835	2.96e-05	2.96e-05	0.00384477	Crh;Araf;Gria3;Pla2g4f;Plcb1;Plcb4;Gria2;Gucy1b1;Gucy1a1;Gnai3;Gnai1;Braf;Grid2;Itpr1;Raf1;Igf1r;Ppp2cb;Gnao1;Gucy1a2;Ppp2r1b;Grm1;Gnaz;Gna11;Gria1;Gna13;Itpr3;Gnaq;Prkg1;Crhr1;Gna12;Map2k1;Ppp2ca;Mapk1;Itpr2;Mapk3;Prkca
mmu04390	Hippo signaling pathway	76/2368	154/6835	0.000102729	0.000102729	0.00890316	Lef1;Wnt11;Birc2;Wnt9b;Llgl2;Bmpr2;Gdf5;Bmp7;Prkci;Sox2;Wwtr1;Tgfbr1;Patj;Bmp8a;Fzd1;Ywhah;Mob1b;Actb;Ctnna2;Tgfb1;Ppp2cb;Smad1;Nkd1;Pard3;Yap1;Ppp2r1b;Lats1;Ctnna3;Wnt3a;Axin2;Ywhaq;Id2;Sav1;Frmd6;Mpp5;Bmpr1a;Lats2;Fzd3;Ppp2r2a;Stk3;Ywhaz;Dlg1;Gsk3b;Fzd8;Apc;Ppp2r2b;Smad4;Smad7;Smad2;Tcf7l2;Bmpr1b;Prkcz;Fzd9;Serpine1;Wtip;Tead2;Dlg2;Wnt9a;Birc5;Wnt4;Ccnd1;Apc2;Fzd2;Wnt10b;Axin1;Tead3;Tead1;Ppp1c…
mmu04728	Dopaminergic synapse	63/2368	126/6835	0.000247201	0.000247201	0.0143741	Maoa;Drd4;Gria3;Creb1;Kcnj9;Ppp2r5a;Kif5c;Kcnj3;Atf2;Plcb1;Plcb4;Gria2;Gnai3;Camk2d;Ppp3ca;Prkacb;Gnai1;Clock;Creb3l2;Creb5;Gng12;Itpr1;Grin2b;Ppp2cb;Slc18a1;Gnao1;Gria4;Ppp2r1b;Ppp2r3a;Ddc;Mapk9;Gria1;Gngt2;Ppp2r3c;Ppp2r5e;Fos;Calm1;Mapk8;Ppp2r2a;Atf4;Gsk3b;Gng13;Itpr3;Mapk13;Calm2;Kif5b;Ppp2r2b;Camk2a;Gnal;Gnaq;Gng8;Akt2;Calml4;Drd1;Scn1a;Ppp1cc;Ppp1cc;Calm3;Ppp2ca;Grin2a;Gnb2;Itpr2;Prkca
mmu04550	Signaling pathways regulating pluripotency of stem cells	67/2368	136/6835	0.000276424	0.000276424	0.0143741	Zic3;Acvr2a;Acvr1c;Pik3cd;Smarcad1;Wnt11;Lif;Meis1;Wnt9b;Pik3r1;Isl1;Bmpr2;Lefty2;Bmi1;Rif1;Skil;Sox2;Klf4;Jak1;Fzd1;Rest;Dlx5;Pcgf1;Raf1;Igf1r;Kat6a;Smad1;Onecut1;Nodal;Inhbe;Otx1;Wnt3a;Axin2;Id2;Inhba;Jarid2;Id4;Smad5;Il6st;Bmpr1a;Fzd3;Lifr;Gsk3b;Mapk13;Fzd8;Apc;Smad4;Smad2;Jak2;Bmpr1b;Fzd9;Akt2;Wnt9a;Pcgf6;Id3;Wnt4;Apc2;Fzd2;Neurog1;Wnt10b;Axin1;Map2k1;Stat3;Mapk1;Fgfr3;Mapk3;Wnt2
mmu04934	Cushing syndrome	72/2368	150/6835	0.000446185	0.000446185	0.0193347	Crh;Hsd3b2;Lef1;Wnt11;Wnt9b;Creb1;Pbx1;Atf2;Kcna4;Plcb1;Plcb4;Nceh1;Gnai3;Camk2d;Prkacb;Ccne2;Cdkn2b;Cdkn2c;Fzd1;Gnai1;Creb3l2;Braf;Creb5;Itpr1;Cdkn1b;Gna11;Rap1b;Cdk4;Adcy1;Egfr;Wnt3a;Axin2;E2f3;Fzd3;Rb1;Adcy8;Atf4;Sp1;Gsk3b;Itpr3;Fzd8;Apc;Camk2a;Gnaq;Tcf7l2;Fzd9;Ccne1;Cyp11a1;Wnt9a;Aipl1;Crhr1;E2f2;Wnt4;Ccnd1;Agt;Ldlr;Apc2;Fzd2;Wnt10b;Axin1;Men1;Kmt2a;Map2k1;Adcy9;Mapk1;Aip;Tcf7l1;Itpr2;Pde8a;M…
mmu04720	Long-term potentiation	36/2368	66/6835	0.0006831	0.0006831	0.0253723	Araf;Rps6ka3;Plcb1;Plcb4;Gria2;Camk2d;Ppp3ca;Prkacb;Braf;Itpr1;Raf1;Grin2b;Grm1;Rap1b;Adcy1;Ppp3r1;Gria1;Calm1;Adcy8;Atf4;Itpr3;Calm2;Camk4;Camk2a;Gnaq;Rps6ka1;Calml4;Ppp1cc;Ppp1cc;Calm3;Map2k1;Grin2a;Mapk1;Itpr2;Mapk3;Prkca
mmu04724	Glutamatergic synapse	54/2368	109/6835	0.00088475	0.00088475	0.0287544	Gria3;Gls;Kcnj3;Slc1a2;Pla2g4f;Plcb1;Plcb4;Pld1;Gria2;Gnai3;Ppp3ca;Prkacb;Grin3a;Grm3;Gnai1;Grm8;Gng12;Itpr1;Grm7;Grin2b;Gnao1;Gria4;Trpc1;Grm1;Grik2;Adcy1;Ppp3r1;Gria1;Gngt2;Homer1;Slc1a3;Adcy8;Slc38a2;Grik1;Gng13;Itpr3;Dlgap1;Gnaq;Gng8;Slc17a6;Grm6;Grik5;Slc38a3;Pld2;Slc17a7;Gls2;Dlg4;Adcy9;Grin2a;Mapk1;Gnb2;Itpr2;Mapk3;Prkca
mmu04530	Tight junction	73/2368	157/6835	0.00127047	0.00127047	0.0320834	Rap2c;Cldn7;Erbb2;Llgl2;Cldn5;Arpc2;Actr3;Arpc5;Pcna;Prkci;Rapgef2;Prkab2;Prkacb;Epb41l4b;Mpdz;Patj;Prkag2;Cldn3;Actb;Magi1;Ybx3;Map2k7;Ppp2cb;Pard3;Itgb1;Ppp2r1b;Rdx;Nedd4;Amotl2;Map3k5;Bves;Cdk4;Myl6;Actr2;Mapk9;Slc9a3r1;Rock2;Mpp5;Ocln;Map3k1;Mapk8;Ppp2r2a;Prkaa1;Cldn1;Dlg1;Jam2;Cldn9;Myl12b;Myl12a;Rock1;Ppp2r2b;Synpo;Nedd4l;Tjp2;Prkag3;Prkcz;Sympk;Dlg2;Tuba1c;Myl9;Cldn19;Prkab1;Micall2;Cftr;V…
mmu04723	Retrograde endocannabinoid signaling	64/2368	135/6835	0.00135249	0.00135249	0.0320834	Ndufa1;Gria3;Gabra3;Rims1;Kcnj9;Kcnj3;Plcb1;Plcb4;Ndufb5;Gria2;Gnai3;Prkacb;Cnr1;Ndufb6;Gnai1;Napepld;Gabrg1;Gabra2;Gabra4;Gabrb1;Ndufa5;Ndufb2;Gng12;Itpr1;Gnao1;Gria4;Grm1;Adcy1;Gabrg2;Gabra1;Gabra6;Gabrb2;Mapk9;Gria1;Gngt2;Ndufs6;Ndufs4;Abhd6;Mapk8;Adcy8;Ndufb4;Ndufb4;Ndufb4;Gng13;Itpr3;Mapk13;Ndufv2;Gnaq;Gabrd;Ndufa3;Gng8;Slc17a6;Ndufv1;Daglb;Slc17a7;Ndufab1;Adcy9;Mapk1;Ndufb10;Dagla;Gnb2;Itpr…
mmu00534	Glycosaminoglycan biosynthesis - heparan sulfate / heparin	16/2368	24/6835	0.00135738	0.00135738	0.0320834	Ndst3;Ext1;Hs6st2;Hs6st1;Extl2;Ndst4;Hs2st1;Hs3st1;Hs3st5;Hs3st3b1;Extl3;Hs6st3;Ndst1;B4galt7;Hs3st3a1;B3galt6
mmu04070	Phosphatidylinositol signaling system	46/2368	92/6835	0.001627	0.001627	0.0352516	Pik3cd;Pik3r1;Ocrl;Mtm1;Mtmr1;Inpp1;Inpp5d;Ppip5k2;Pip4k2a;Plcb1;Plcb4;Plcg1;Impa1;Bpnt2;Pip4p2;Cds1;Dgki;Itpr1;Inpp5a;Mtmr7;Inpp4b;Ip6k1;Sacm1l;Ipmk;Pip5k1c;Plcd3;Dgkb;Calm1;Itpk1;Pip4p1;Dgkh;Itpr3;Calm2;Pik3c3;Pten;Inpp5f;Calml4;Itpkc;Synj2;Pi4k2b;Dgkz;Cds2;Calm3;Cdipt;Itpr2;Prkca
mmu04928	Parathyroid hormone synthesis, secretion and action	50/2368	103/6835	0.00235211	0.00235211	0.0470422	Rxra;Nr4a2;Araf;Creb1;Bcl2;Atf2;Plcb1;Plcb4;Mafb;Pld1;Mef2d;Gnai3;Prkacb;Mmp16;Gnai1;Creb3l2;Braf;Creb5;Itpr1;Raf1;Lrp6;Akap13;Jund;Gna11;Adcy1;Egfr;Gna13;Slc9a3r1;Fos;Mef2c;Adcy8;Atf4;Sp1;Itpr3;Egr1;Gnaq;Arhgef1;Sost;Lrp5;Pld2;Pde4d;Mmp14;Vdr;Gna12;Map2k1;Adcy9;Mapk1;Itpr2;Mapk3;Prkca
mmu04520	Adherens junction	33/2368	63/6835	0.00276033	0.00276033	0.0472126	Lef1;Ssx2ip;Erbb2;Ctnnd1;Ptprj;Map3k7;Tgfbr1;Actb;Wasl;Ctnna2;Igf1r;Pard3;Fyn;Wasf1;Ctnna3;Egfr;Lmo7;Nectin3;Fer;Smad4;Tcf7l2;Snai1;Iqgap1;Rac3;Ptprm;Nectin2;Vcl;Mapk1;Sorbs1;Tcf7l1;Mapk3;Nlk;Baiap2
mmu04713	Circadian entrainment	46/2368	94/6835	0.00282518	0.00282518	0.0472126	Gria3;Creb1;Per2;Kcnj9;Kcnj3;Ryr3;Plcb1;Plcb4;Gria2;Gucy1b1;Gucy1a1;Gnai3;Camk2d;Prkacb;Per3;Gnai1;Adcyap1r1;Gng12;Itpr1;Grin2b;Mtnr1a;Gnao1;Gucy1a2;Gria4;Adcy1;Gria1;Per1;Gngt2;Fos;Calm1;Adcy8;Gng13;Itpr3;Calm2;Camk2a;Gnaq;Prkg1;Gng8;Calml4;Calm3;Adcy9;Grin2a;Mapk1;Gnb2;Mapk3;Prkca
mmu04141	Protein processing in endoplasmic reticulum	73/2368	161/6835	0.00290539	0.00290539	0.0472126	Ubqln2;Tram1l1;Mbtps2;Tram1;Bcl2;Ubxn4;Edem3;Dnajc1;Hspa5;Nfe2l2;Dnajc10;Eif2ak4;Rrbp1;Dnajc5b;Sec62;Hspa4l;Ssr3;Man1a2;Sec24d;Sec24b;Dnaja1;Rad23b;Plaa;Eif2ak1;Pdia4;Eif2ak3;Edem1;Map2k7;Ubxn8;Dnajb1;Rad23a;Calr;Dnaja2;Herpud1;Mbtps1;Hspa8;Stt3b;Map3k5;Sec63;Man1a;Dnajb12;Xbp1;Sec61g;Erlec1;Mapk9;Canx;Skp1;Pdia6;Sec23a;Sel1l;Atxn3;Ssr1;Ngly1;Mapk8;Ero1a;Dnajc3;Uggt2;Marchf6;Derl1;Atf4;Cryaa;Sil1…
mmu05031	Amphetamine addiction	34/2368	66/6835	0.00342386	0.00342386	0.0523649	Maoa;Hdac2;Gria3;Creb1;Atf2;Gria2;Camk2d;Ppp3ca;Prkacb;Grin3a;Creb3l2;Creb5;Grin2b;Slc18a1;Gria4;Sirt1;Ddc;Ppp3r1;Gria1;Fos;Calm1;Atf4;Calm2;Camk4;Camk2a;Pdyn;Stx1a;Calml4;Drd1;Ppp1cc;Ppp1cc;Calm3;Grin2a;Prkca
mmu04922	Glucagon signaling pathway	47/2368	98/6835	0.00422336	0.00422336	0.0600773	Phka1;Pdha1;Phka2;Creb1;Atf2;Plcb1;Plcb4;Foxo1;Prkab2;Camk2d;Ppp3ca;Prkacb;Prkag2;Creb3l2;Creb5;Itpr1;Ldhb;Sik2;Sirt1;Pgam2;Ppp3r1;Gcgr;Calm1;Ppp4r3a;Pfkp;Pdhb;Prkaa1;Atf4;Ppara;Itpr3;Calm2;Camk2a;Gnaq;Prkag3;Akt2;Calml4;Fbp2;Prkab1;Ldha;Gck;G6pc3;Cpt1a;Pygm;Calm3;Gys1;Slc2a1;Itpr2
mmu04140	Autophagy - animal	61/2368	133/6835	0.004512	0.004512	0.0600773	Rb1cc1;Sh3glb1;Rraga;Pik3cd;Pik3r1;Lamp2;Rab39b;Atg4a;Rragb;Irs1;Bcl2;Prkcq;Tank;Eif2ak4;Bcl2l1;Trp53inp2;Prkacb;Map3k7;C9orf72;Atg4c;Rheb;Hmgb1;Eif2ak3;Itpr1;Raf1;Igf1r;Ins2;Ppp2cb;Atg5;Ddit4;Tbk1;Rab1a;Mapk9;Hif1a;Ctsl;Atg10;Wdr41;Mapk8;Prkaa1;Pdpk1;Pik3c3;Pten;Mtor;Akt2;Vmp1;Ulk1;Irs3;Dapk2;Deptor;Supt20;Stx17;Rras2;Map2k1;Ppp2ca;Ulk2;Wipi1;Mapk1;Mlst8;Akt1s1;Mapk3;Gabarap
mmu05163	Human cytomegalovirus infection	90/2368	207/6835	0.00462133	0.00462133	0.0600773	Pik3cd;Il10ra;Pik3r1;H2-T23;Il1r1;Creb1;Atf2;Itgav;Il1b;Plcb1;Plcb4;Nfatc2;Gnai3;Nfkb1;Ppp3ca;Prkacb;Jak1;Gnai1;Rheb;Creb3l2;Creb5;Gng12;Itpr1;Raf1;Akap13;Calr;Gnao1;Cx3cl1;Gna11;Mdm2;Tbk1;Cdk4;Adcy1;Egfr;Ppp3r1;Ccl5;Gngt2;Gna13;Rock2;Nfkbia;Sos2;Calm1;E2f3;Ptger2;Rb1;Ptger4;Adcy8;Ptk2;Atf4;Sp1;Gsk3b;Gng13;Itpr3;Mapk13;H2-K1;H2-Q4;H2-Bl;H2-M5;Sos1;Calm2;Rock1;Gnaq;Mtor;Tnfrsf1a;Gng8;Arhgef1;Akt2;…
mmu04668	TNF signaling pathway	47/2368	99/6835	0.00538627	0.00538627	0.06583	Tab3;Vegfd;Pik3cd;Birc2;Lif;Pik3r1;Creb1;Atf2;Il1b;Jag1;Nfkb1;Map3k7;Cxcl5;Creb3l2;Creb5;Map2k7;Vegfc;Cx3cl1;Tab2;Tnfaip3;Map3k5;Mapk9;Ccl5;Nfkbia;Fos;Mapk8;Atf4;Mapk13;Ccl20;Pgam5;Tnfrsf1a;Akt2;Fadd;Ccl2;Dab2ip;Icam1;Socs3;Mmp14;Bag4;Map2k1;Map2k4;Map3k14;Tab1;Dnm1l;Mapk1;Traf2;Mapk3
mmu04935	Growth hormone synthesis, secretion and action	53/2368	114/6835	0.00557023	0.00557023	0.06583	Pik3cd;Pik3r1;Stat1;Creb1;Irs1;Atf2;Plcb1;Plcb4;Plcg1;Gnai3;Prkacb;Gnai1;Creb3l2;Creb5;Itpr1;Raf1;Gna11;Socs2;Adcy1;Igfbp3;Mapk9;Sstr1;Sos2;Fos;Map3k1;Mapk8;Ghr;Adcy8;Ptk2;Atf4;Sst;Gsk3b;Sstr5;Itpr3;Mapk13;Sos1;Gnaq;Jak2;Ghrh;Mtor;Akt2;Gh;Irs3;Stat5a;Socs3;Map2k1;Map2k4;Stat3;Adcy9;Mapk1;Itpr2;Mapk3;Prkca
mmu04919	Thyroid hormone signaling pathway	54/2368	117/6835	0.00621583	0.00621583	0.0682414	Rxra;Med12l;Pik3cd;Hdac2;Pik3r1;Slc16a2;Ncoa2;Stat1;Atp1b1;Notch1;Itgav;Plcb1;Plcb4;Plcg1;Foxo1;Notch2;Atp1a1;Prkacb;Dio1;Rheb;Actb;Raf1;Atp1b3;Esr1;Mdm2;Plcd3;Ncoa1;Hif1a;Pfkp;Thrb;Tbc1d4;Med30;Gsk3b;Pdpk1;Notch3;Kat2b;Mtor;Slco1c1;Akt2;Itgb3;Wnt4;Ccnd1;Casp9;Atp2a2;Map2k1;Med4;Mapk1;Rcan2;Slc2a1;Med13l;Mapk3;Atp1b2;Prkca;Dio2
mmu05205	Proteoglycans in cancer	85/2368	196/6835	0.00629921	0.00629921	0.0682414	Pik3cd;Cav3;Wnt11;Ppp1r12a;Erbb2;Wnt9b;Pik3r1;Araf;Gpc3;Flna;Fn1;Twist2;Itgav;Plcg1;Vav3;Camk2d;Prkacb;Rps6;Fzd1;Actb;Cav2;Cav1;Braf;Itpr1;Raf1;Plaur;Tgfb1;Igf1r;Gab1;Itgb1;Rdx;Esr1;Timp3;Dcn;Lum;Frs2;Mdm2;Cd63;Egfr;Wnt3a;Ddx5;Rock2;Twist1;Sos2;Hif1a;Ptch1;Ctsl;Flnb;Fzd3;Sdc2;Ptk2;Pdpk1;Itpr3;Mapk13;Sos1;Fzd8;Rock1;Camk2a;Smad2;Pdcd4;Hspg2;Mtor;Hpse;Fzd9;Arhgef1;Akt2;Iqgap1;Erbb3;Wnt9a;Itgb3;Wnt4…
mmu05210	Colorectal cancer	41/2368	86/6835	0.00822472	0.00822472	0.0826388	Lef1;Pik3cd;Msh3;Pik3r1;Araf;Bcl2;Ralb;Bcl2l11;Tgfbr1;Braf;Raf1;Tgfb1;Egfr;Mapk9;Axin2;Sos2;Fos;Rala;Appl1;Mapk8;Gsk3b;Sos1;Apc;Pmaip1;Dcc;Smad4;Smad2;Tcf7l2;Mtor;Akt2;Birc5;Ccnd1;Apc2;Rac3;Axin1;Bak1;Casp9;Map2k1;Mapk1;Tcf7l1;Mapk3
mmu05213	Endometrial cancer	29/2368	57/6835	0.00826388	0.00826388	0.0826388	Lef1;Pik3cd;Erbb2;Pik3r1;Araf;Braf;Ctnna2;Raf1;Foxo3;Ctnna3;Egfr;Axin2;Sos2;Gsk3b;Pdpk1;Sos1;Apc;Pten;Tcf7l2;Akt2;Ccnd1;Apc2;Axin1;Bak1;Casp9;Map2k1;Mapk1;Tcf7l1;Mapk3
mmu05212	Pancreatic cancer	36/2368	74/6835	0.00869582	0.00869582	0.0837375	Pik3cd;Erbb2;Pik3r1;Araf;Arhgef6;Stat1;Ralb;Bcl2l1;Pld1;Nfkb1;Tgfbr1;Jak1;Braf;Raf1;Tgfb1;Cdk4;Egfr;Mapk9;Rala;E2f3;Mapk8;Rb1;Smad4;Smad2;Mtor;Akt2;E2f2;Ccnd1;Pld2;Rac3;Bak1;Casp9;Map2k1;Stat3;Mapk1;Mapk3
mmu04371	Apelin signaling pathway	58/2368	129/6835	0.00919222	0.00919222	0.0853563	Sphk1;Apln;Hdac4;Ryr3;Plcb1;Plcb4;Jag1;Mef2d;Prkab2;Gnai3;Prkacb;Tgfbr1;Rps6;Gnai1;Prkag2;Nrf1;Gng12;Itpr1;Raf1;Adcy1;Gngt2;Gna13;Calm1;Mef2c;Prkaa1;Adcy8;Gng13;Itpr3;Notch3;Calm2;Pik3c3;Camk4;Egr1;Smad4;Smad2;Gnaq;Acta2;Prkag3;Mtor;Serpine1;Slc8a2;Gng8;Akt2;Calml4;Pik3r5;Prkab1;Plin1;Ccnd1;Calm3;Rras2;Map2k1;Tfam;Adcy9;Mapk1;Gnb2;Itpr2;Mapk3;Gabarap
mmu05231	Choline metabolism in cancer	43/2368	92/6835	0.0105526	0.0105526	0.0946099	Pik3cd;Pik3r1;Pcyt1b;Lypla1;Pla2g4f;Gpcpd1;Plcg1;Pld1;Pdgfc;Slc44a1;Rheb;Dgki;Raf1;Wasf1;Pip5k1c;Chpt1;Egfr;Mapk9;Dgkb;Sos2;Hif1a;Fos;Plpp1;Mapk8;Dgkh;Sp1;Pdpk1;Sos1;Mtor;Akt2;Slc22a5;Slc22a21;Slc44a4;Pld2;Rac3;Slc44a3;Slc44a2;Dgkz;Map2k1;Mapk1;Chka;Mapk3;Prkca
mmu04710	Circadian rhythm	17/2368	30/6835	0.0109168	0.0109168	0.0946124	Bhlhe40;Creb1;Per2;Cry2;Prkab2;Per3;Prkag2;Clock;Bhlhe41;Cry1;Skp1;Per1;Fbxl3;Prkaa1;Rorb;Prkag3;Prkab1
mmu05215	Prostate cancer	44/2368	95/6835	0.0118236	0.0118236	0.0991656	Lef1;Pik3cd;Erbb2;Pik3r1;Araf;Ar;Creb1;Bcl2;Foxo1;Pdgfc;Nfkb1;Ccne2;Creb3l2;Braf;Creb5;Raf1;Cdkn1b;Igf1r;Ins2;Mdm2;Egfr;Nfkbia;Sos2;E2f3;Rb1;Atf4;Gsk3b;Pdpk1;Sos1;Pten;Tcf7l2;Spint1;Mtor;Akt2;Ccne1;Erg;Gstp1;E2f2;Ccnd1;Casp9;Map2k1;Mapk1;Tcf7l1;Mapk3
mmu04611	Platelet activation	53/2368	118/6835	0.0126921	0.0126921	0.102355	Fga;Pik3cd;Ppp1r12a;Pik3r1;Fermt3;Pla2g4f;Plcb1;Plcb4;Prkci;Gucy1b1;Gucy1a1;Gnai3;Prkacb;Gnai1;Actb;Tbxas1;Itpr1;Ptgir;Itgb1;Gucy1a2;Fyn;Rap1b;Adcy1;Gna13;Rock2;Adcy8;Itpr3;Mapk13;Myl12b;Myl12a;Rock1;Gnaq;Prkg1;Ptgs1;P2ry12;Prkcz;Arhgef1;Akt2;Pik3r5;Itgb3;Syk;Col3a1;Vasp;Tbxa2r;Gp1bb;Ppp1cc;Ppp1cc;Stim1;Adcy9;Mapk1;Itpr2;Arhgap35;Mapk3
mmu04350	TGF-beta signaling pathway	43/2368	93/6835	0.0131796	0.0131796	0.102355	Acvr2a;Acvr1c;Pitx2;Bmpr2;Lefty2;Gdf5;Bmp7;E2f5;Tgfbr1;Cdkn2b;Bmp8a;Tgfb1;Hamp;Ppp2cb;Smad1;Ppp2r1b;Nodal;Dcn;Inhbe;Skp1;Nog;Id2;Inhba;Id4;Smad5;Zfyve16;Bmpr1a;Sp1;Rgmb;Bambi;Rock1;Smad4;Smad7;Smad2;Hjv;Bmpr1b;Id3;Smad6;Fst;Ppp2ca;Mapk1;Mapk3;Bmp6
mmu04392	Hippo signaling pathway - multiple species	15/2368	26/6835	0.0133849	0.0133849	0.102355	Fat4;Wwtr1;Mob1b;Yap1;Lats1;Sav1;Frmd6;Lats2;Stk3;Wtip;Tead2;Tead3;Tead1;Nf2;Rassf2
mmu05165	Human papillomavirus infection	127/2368	313/6835	0.0147303	0.0147303	0.109425	Hey1;Pik3cd;Atp6v1b1;Wnt11;Hey2;Hdac2;Chad;Wnt9b;Llgl2;Itgb4;Pik3r1;H2-T23;Atp6v1e2;Atp6v1h;Stat1;Creb1;Fn1;Tnr;Ppp2r5a;Notch1;Lamc3;Itga4;Itgav;Jag1;Prkci;Ccna2;Maml3;Foxo1;Notch2;Nfkb1;Prkacb;Ccne2;Nfx1;Atp6v1g1;Tnc;Patj;Jak1;Col9a2;Fzd1;Reln;Rheb;Rbpj;Creb3l2;Atp6v0e2;Creb5;Magi1;Raf1;Cdkn1b;Ppp2cb;Pard3;Itgb1;Ppp2r1b;Ppp2r3a;Col6a6;Mdm2;Tbk1;Cdk4;Egfr;Maml1;Wnt3a;Axin2;Slc9a3r1;Ppp2r3c;Sos2;P…
mmu00650	Butanoate metabolism	13/2368	22/6835	0.0162692	0.0162692	0.115775	Hmgcs1;Gad2;Hadh;Oxct2b;Acat1;Hmgcll1;Bdh1;Acat3;Oxct2a;Ehhadh;Acads;Acat2;Aacs
mmu00630	Glyoxylate and dicarboxylate metabolism	17/2368	31/6835	0.016491	0.016491	0.115775	Aco1;Acat1;Pccb;Cs;Dld;Acat3;Mmut;Gldc;Hoga1;Afmid;Amt;Acss1;Glyctk;Acss2;Mcee;Aco2;Acat2
mmu04722	Neurotrophin signaling pathway	52/2368	117/6835	0.0169793	0.0169793	0.115775	Maged1;Ntrk1;Pik3cd;Pik3r1;Rps6ka3;Irs1;Bcl2;Mapkapk2;Plcg1;Camk2d;Nfkb1;Ripk2;Braf;Raf1;Ntrk3;Map2k7;Gab1;Map3k5;Foxo3;Frs2;Rap1b;Mapk9;Nfkbia;Sos2;Calm1;Ntrk2;Zfp369;Map3k1;Mapk8;Atf4;Gsk3b;Pdpk1;Mapk13;Sos1;Calm2;Camk4;Camk2a;Rapgef1;Rps6ka1;Irak2;Zfp110;Akt2;Ntf5;Sh2b1;Calml4;Abl1;Sh2b3;Calm3;Map2k1;Mapk1;Mapk3;Mapk7
mmu05224	Breast cancer	62/2368	143/6835	0.0179322	0.0179322	0.115775	Hey1;Lef1;Pik3cd;Wnt11;Fgf15;Hey2;Erbb2;Wnt9b;Pik3r1;Araf;Fgf16;Notch1;Jag1;Notch2;Fzd1;Braf;Raf1;Lrp6;Igf1r;Pgr;Esr1;Cdk4;Egfr;Wnt3a;Axin2;Ncoa1;Sos2;Fos;E2f3;Fgf9;Fzd3;Rb1;Sp1;Gsk3b;Notch3;Sos1;Fzd8;Apc;Csnk1a1;Pten;Tcf7l2;Mtor;Fzd9;Akt2;Fgf3;Wnt9a;Lrp5;Heyl;E2f2;Wnt4;Ccnd1;Apc2;Fzd2;Wnt10b;Axin1;Bak1;Hes5;Map2k1;Mapk1;Tcf7l1;Mapk3;Wnt2
mmu04916	Melanogenesis	44/2368	97/6835	0.018017	0.018017	0.115775	Lef1;Tyrp1;Wnt11;Kitl;Wnt9b;Creb1;Plcb1;Plcb4;a;Gnai3;Camk2d;Prkacb;Fzd1;Gnai1;Creb3l2;Raf1;Gnao1;Adcy1;Wnt3a;Calm1;Fzd3;Adcy8;Gsk3b;Calm2;Fzd8;Camk2a;Gnaq;Tcf7l2;Fzd9;Mc1r;Calml4;Wnt9a;Ednrb;Wnt4;Fzd2;Wnt10b;Calm3;Map2k1;Adcy9;Mapk1;Tcf7l1;Mapk3;Prkca;Wnt2
mmu04912	GnRH signaling pathway	40/2368	87/6835	0.0182568	0.0182568	0.115775	Pla2g4f;Plcb1;Plcb4;Pld1;Camk2d;Prkacb;Itpr1;Raf1;Map2k7;Gna11;Adcy1;Egfr;Mapk9;Sos2;Calm1;Map3k1;Mapk8;Adcy8;Atf4;Itpr3;Mapk13;Sos1;Calm2;Map3k2;Egr1;Camk2a;Gnaq;Calml4;Pld2;Mmp14;Calm3;Map2k1;Map2k4;Ptk2b;Adcy9;Mapk1;Itpr2;Mapk3;Mapk7;Prkca
mmu05226	Gastric cancer	61/2368	141/6835	0.0197365	0.0197365	0.119378	Rxra;Lef1;Pik3cd;Wnt11;Fgf15;Erbb2;Wnt9b;Pik3r1;Araf;Fgf16;Bcl2;Ccne2;Tgfbr1;Cdkn2b;Fzd1;Braf;Ctnna2;Raf1;Lrp6;Cdkn1b;Tgfb1;Gab1;Ctnna3;Egfr;Wnt3a;Axin2;Sos2;E2f3;Rarb;Fgf9;Fzd3;Rb1;Gsk3b;Sos1;Fzd8;Apc;Csnk1a1;Smad4;Smad2;Tcf7l2;Mtor;Fzd9;Akt2;Ccne1;Fgf3;Wnt9a;Lrp5;E2f2;Wnt4;Ccnd1;Apc2;Fzd2;Wnt10b;Axin1;Bak1;Map2k1;Jup;Mapk1;Tcf7l1;Mapk3;Wnt2
mmu04022	cGMP-PKG signaling pathway	71/2368	167/6835	0.0197433	0.0197433	0.119378	Rgs2;Irag1;Atp2b1;Ppp1r12a;Slc25a5;Creb1;Irs1;Atp1b1;Atf2;Plcb1;Plcb4;Nfatc2;Gucy1b1;Gucy1a1;Mef2d;Atp1a1;Gnai3;Ppp3ca;Nppa;Gnai1;Creb3l2;Creb5;Itpr1;Raf1;Ins2;Slc25a4;Gucy1a2;Trpc6;Atp1b3;Gna11;Kcnmb4;Adcy1;Ppp3r1;Adra1b;Gna13;Rock2;Calm1;Mef2c;Vdac2;Kcnma1;Adcy8;Atf4;Itpr3;Calm2;Rock1;Gnaq;Prkg1;Slc8a2;Akt2;Gm45837;Calml4;Pik3r5;Bdkrb2;Ednrb;Myl9;Irs3;Vasp;Ppp1cc;Ppp1cc;Atp2a2;Gna12;Calm3;Map2k…
mmu01212	Fatty acid metabolism	28/2368	58/6835	0.0217468	0.0217468	0.128504	Acsl4;Acadl;Hacd1;Hsd17b12;Hadh;Acadm;Cbr4;Tecr;Acat1;Elovl5;Elovl4;Acaa1b;Acsl6;Elovl2;Rpp14;Acat3;Hacd4;Ehhadh;Cpt2;Elovl1;Acads;Cpt1a;Scd1;Acsbg1;Acat2;H2-Ke6;Fasn;Fads2
mmu04310	Wnt signaling pathway	68/2368	160/6835	0.0223569	0.0223569	0.129173	Tbl1x;Siah1b;Lef1;Cxxc4;Tle1;Wnt11;Serpinf1;Wnt9b;Ppard;Gpc4;Cacybp;Vangl2;Lgr4;Plcb1;Plcb4;Nfatc2;Vangl1;Camk2d;Ppp3ca;Prkacb;Map3k7;Rspo1;Ctnnbip1;Fzd1;Ctbp1;Lrp6;Nkd1;Tle3;Rspo3;Ppp3r1;Mapk9;Skp1;Wnt3a;Axin2;Rock2;Daam1;Sfrp4;Mapk8;Fzd3;Ctnnd2;Prickle1;Gsk3b;Bambi;Fzd8;Apc;Camk2a;Csnk1a1;Smad4;Tle4;Tcf7l2;Fzd9;Wnt9a;Sost;Lrp5;Wnt4;Ccnd1;Apc2;Fzd2;Notum;Rac3;Wnt10b;Axin1;Znrf3;Tcf7l1;Nlk;Prkca;…
mmu04931	Insulin resistance	47/2368	106/6835	0.0235155	0.0235155	0.130165	Pik3cd;Pik3r1;Ogt;Rps6ka3;Creb1;Irs1;Prkcq;Foxo1;Prkab2;Nfkb1;Cd36;Prkag2;Creb3l2;Creb5;Ins2;Mapk9;Nfkbia;Mapk8;Tbc1d4;Prkaa1;Ppara;Gsk3b;Pdpk1;Ppargc1b;Pten;Prkag3;Slc27a4;Rps6ka1;Mtor;Prkcz;Tnfrsf1a;Akt2;Slc2a4;Prkab1;Nr1h2;Agt;G6pc3;Socs3;Cpt1a;Pygm;Ppp1cc;Ppp1cc;Gfpt1;Gys1;Stat3;Slc2a1;Mlxip
mmu00072	Synthesis and degradation of ketone bodies	1968-08-01	1935-12-01	0.0238321	0.0238321	0.130165	Hmgcs1;Oxct2b;Acat1;Hmgcll1;Bdh1;Acat3;Oxct2a;Acat2
mmu00640	Propanoate metabolism	17/2368	32/6835	0.0240305	0.0240305	0.130165	Hibch;Dbt;Suclg1;Ldhb;Acat1;Pccb;Echdc1;Dld;Acat3;Mmut;Ehhadh;Acads;Ldha;Acss1;Acss2;Mcee;Acat2
mmu04114	Oocyte meiosis	50/2368	115/6835	0.0295444	0.0295444	0.153557	Cpeb2;Ar;Rps6ka3;Ppp2r5a;Camk2d;Ppp3ca;Prkacb;Ccne2;Ywhah;Mad2l1;Itpr1;Igf1r;Ins2;Ppp2cb;Pgr;Ppp2r1b;Anapc13;Fbxo5;Adcy1;Ppp3r1;Cpeb4;Skp1;Cdc27;Ywhaq;Ppp2r5e;Calm1;Ywhaz;Adcy8;Itpr3;Mapk13;Sgo1;Calm2;Camk2a;Smc3;Rps6ka1;Ccne1;Calml4;Pkmyt1;Cdc20;Anapc4;Ppp1cc;Ppp1cc;Ywhag;Calm3;Map2k1;Ppp2ca;Adcy9;Mapk1;Itpr2;Mapk3
mmu01522	Endocrine resistance	41/2368	92/6835	0.0300722	0.0300722	0.153557	Pik3cd;Erbb2;Pik3r1;Araf;Bcl2;Notch1;Jag1;Notch2;Prkacb;Cdkn2c;Braf;Raf1;Cdkn1b;Igf1r;Esr1;Mdm2;Cdk4;Adcy1;Egfr;Mapk9;Sos2;Fos;E2f3;Mapk8;Rb1;Adcy8;Ptk2;Sp1;Mapk13;Notch3;Sos1;Mtor;Akt2;Bik;E2f2;Ccnd1;Carm1;Map2k1;Adcy9;Mapk1;Mapk3
mmu05166	Human T-cell leukemia virus 1 infection	86/2368	210/6835	0.0313124	0.0313124	0.153557	Pik3cd;Xpo1;Pik3r1;H2-T23;Slc25a5;Xiap;Il1r1;Creb1;Elk4;Il15ra;Atf2;Bcl2l1;Nfatc2;Ccna2;Nfkb1;Ppp3ca;Prkacb;Ccne2;Tgfbr1;Cdkn2b;Jak1;Cdkn2c;Msx1;Creb3l2;Creb5;Mad2l1;Tgfb1;Msx3;Slc25a4;Calr;Nrp1;Egr2;Cdk4;Adcy1;Ppp3r1;Mapk9;Canx;Cdc27;Nfkbia;Fos;E2f3;Msx2;Map3k1;Vdac2;Mapk8;Rb1;Adcy8;Atf4;Tnfrsf13c;Tspo;Dlg1;H2-K1;H2-DMb1;H2-Ob;H2-Eb1;H2-Q4;H2-Bl;H2-M5;Kat2b;Egr1;Smad4;Smad2;Pten;Tnfrsf1a;Rasl2-9…
mmu04657	IL-17 signaling pathway	33/2368	72/6835	0.0317007	0.0317007	0.153557	Tab3;Ccl11;Il1b;Nfkb1;Map3k7;Cxcl5;Jund;Il17c;Mapk6;Tab2;Tnfaip3;Tbk1;Mapk9;Il4;Nfkbia;Fos;Mapk8;Il17d;Mapk15;Gsk3b;Usp25;Mapk13;Il17b;Mapk4;Ccl20;Il17ra;Fadd;Il13;Ccl2;Mapk1;Traf2;Mapk3;Mapk7
mmu04971	Gastric acid secretion	33/2368	72/6835	0.0317007	0.0317007	0.153557	Atp1b1;Kcnj10;Plcb1;Plcb4;Car2;Atp1a1;Gnai3;Camk2d;Prkacb;Slc26a7;Gnai1;Actb;Itpr1;Atp1b3;Adcy1;Kcnj2;Kcnk10;Calm1;Adcy8;Sst;Itpr3;Calm2;Camk2a;Gnaq;Cckbr;Calml4;Cftr;Kcne2;Calm3;Adcy9;Itpr2;Atp1b2;Prkca
mmu04150	mTOR signaling pathway	64/2368	152/6835	0.0321037	0.0321037	0.153557	Rraga;Pik3cd;Atp6v1b1;Wnt11;Grb10;Wnt9b;Pik3r1;Atp6v1e2;Rragb;Rps6ka3;Atp6v1h;Irs1;Fnip2;Eif4e;Atp6v1g1;Rps6;Fzd1;Rheb;Mios;Braf;Raf1;Lrp6;Igf1r;Ins2;Sgk1;Ddit4;Nprl3;Wnt3a;Lpin1;Sos2;Atp6v1d;Fzd3;Prkaa1;Rictor;Atp6v1c1;Gsk3b;Pdpk1;Lpin2;Sos1;Fzd8;Seh1l;Pten;Rps6ka1;Mtor;Fzd9;Tnfrsf1a;Akt2;Wnt9a;Lrp5;Wnt4;Ulk1;Castor1;Fzd2;Deptor;Wnt10b;Map2k1;Ulk2;Strada;Mapk1;Mlst8;Akt1s1;Mapk3;Prkca;Wnt2
mmu04726	Serotonergic synapse	47/2368	108/6835	0.0335259	0.0335259	0.153557	Maoa;Kcnd2;Tph1;Alox8;Cyp2d22;Araf;Htr2c;Kcnj9;Kcnj3;Pla2g4f;Plcb1;Plcb4;Gnai3;Prkacb;Cyp2j9;Htr1d;Gnai1;Gabrb1;Braf;Gng12;Itpr1;Raf1;Slc18a1;Gnao1;Htr1b;Trpc1;Ddc;Gabrb2;Alox12e;Slc6a4;Gngt2;Htr1a;App;Gng13;Itpr3;Kcnn2;Gnaq;Ptgs1;Gng8;Alox12b;Htr3a;Map2k1;Mapk1;Gnb2;Itpr2;Mapk3;Prkca
mmu04071	Sphingolipid signaling pathway	50/2368	116/6835	0.0348781	0.0348781	0.153557	Pik3cd;Sphk1;Pik3r1;Sgpp2;Bcl2;Ppp2r5a;Cers6;Plcb1;Plcb4;Pld1;Gnai3;S1pr1;Nfkb1;Nsmaf;Gnai1;Raf1;Ppp2cb;Asah1;Ppp2r1b;Ppp2r3a;Map3k5;Fyn;Mapk9;Gna13;Rock2;Ppp2r3c;Ppp2r5e;Mapk8;Ppp2r2a;Pdpk1;Mapk13;Rock1;Ppp2r2b;Gnaq;Pten;Prkcz;Tnfrsf1a;Akt2;Bdkrb2;Degs2;S1pr2;Pld2;Rac3;Gna12;Map2k1;Ppp2ca;Mapk1;Traf2;Mapk3;Prkca
mmu04910	Insulin signaling pathway	58/2368	137/6835	0.0357014	0.0357014	0.153557	Pik3cd;Pik3r1;Ppp1r3f;Araf;Phka1;Phka2;Irs1;Prkci;Foxo1;Prkab2;Eif4e;Prkacb;Rps6;Rheb;Prkag2;Braf;Raf1;Inpp5a;Ins2;Socs2;Mapk9;Prkar1a;Prkar2b;Sos2;Calm1;Mapk8;Prkaa1;Gsk3b;Cblb;Pdpk1;Sos1;Calm2;Prkag3;Rapgef1;Mtor;Prkcz;Akt2;Calml4;Slc2a4;Hk3;Fbp2;Prkab1;Irs3;Gck;Flot2;G6pc3;Socs3;Flot1;Pygm;Ppp1cc;Ppp1cc;Calm3;Gys1;Map2k1;Mapk1;Sorbs1;Mapk3;Fasn
mmu04380	Osteoclast differentiation	48/2368	111/6835	0.0359466	0.0359466	0.153557	Pik3cd;Pik3r1;Il1r1;Stat1;Creb1;Il1a;Il1b;Sirpa;Nfatc2;Nfkb1;Ppp3ca;Map3k7;Tgfbr1;Jak1;Fosl2;Tec;Tgfb1;Map2k7;Jund;Cyld;Cyba;Acp5;Tab2;Ifngr1;Fyn;Ppp3r1;Mapk9;Nfkbia;Fos;Mapk8;Ncf4;Mapk13;Trem2;Camk4;Ncf1;Tnfrsf1a;Akt2;Itgb3;Syk;Socs3;Ncf2;Map2k1;Map3k14;Tab1;Mapk1;Traf2;Mapk3;Nfatc1
mmu05135	Yersinia infection	53/2368	124/6835	0.0360164	0.0360164	0.153557	Pik3cd;Elmo1;Pik3r1;Rps6ka3;Fn1;Arpc2;Actr3;Arpc5;Itga4;Il1b;Plcg1;Nfatc2;Vav3;Nfkb1;Map3k7;Actb;Wasl;Map2k7;Itgb1;Tab2;Pip5k1c;Tbk1;Actr2;Mapk9;Rock2;Nfkbia;Arf6;Fos;Mapk8;Ptk2;Gsk3b;Mapk13;Rock1;Gnaq;Rps6ka1;Limk1;Arhgef1;Akt2;Ccl2;Dock1;Nlrp3;Rac3;Pxn;Map2k1;Map2k4;Ptk2b;Tab1;Mapk1;Traf2;Mapk3;Il18;Baiap2;Nfatc1
mmu04660	T cell receptor signaling pathway	41/2368	93/6835	0.0362191	0.0362191	0.153557	Pik3cd;Pik3r1;Grap2;Cd40lg;Pak3;Nck2;Prkcq;Pak5;Plcg1;Nfatc2;Vav3;Nfkb1;Ppp3ca;Bcl10;Map3k7;Tec;Raf1;Map2k7;Nck1;Fyn;Cdk4;Ppp3r1;Mapk9;Il4;Nfkbia;Sos2;Fos;Mapk8;Dlg1;Gsk3b;Cblb;Pdpk1;Mapk13;Sos1;Akt2;Map2k1;Map3k14;Mapk1;Malt1;Mapk3;Nfatc1
mmu04925	Aldosterone synthesis and secretion	41/2368	93/6835	0.0362191	0.0362191	0.153557	Nr4a2;Hsd3b2;Atp2b1;Creb1;Atp1b1;Atf2;Plcb1;Plcb4;Atp1a1;Camk2d;Prkacb;Nppa;Creb3l2;Creb5;Itpr1;Atp1b3;Gna11;Adcy1;Prkd1;Calm1;Adcy8;Kcnk9;Atf4;Atf1;Itpr3;Calm2;Camk4;Camk2a;Gnaq;Gm45837;Cyp11a1;Calml4;Daglb;Agt;Ldlr;Calm3;Adcy9;Dagla;Itpr2;Atp1b2;Prkca
mmu05022	Pathways of neurodegeneration - multiple diseases	167/2368	431/6835	0.0369615	0.0369615	0.153557	Rb1cc1;Wnt11;Cox8b;Wnt9b;Prph;Dctn4;Araf;Slc25a5;Ndufa1;Gria3;Rab39b;Cox7b;Dnah7b;Dnah7a;Als2;Bcl2;Hspa5;Kif5c;Tank;Psmd14;Ryr3;Spg11;Il1a;Il1b;Prnp;Plcb1;Plcb4;Bcl2l1;Plcg1;Vapb;Atp5e;Ndufb5;Gria2;Camk2d;Nfkb1;Ppp3ca;C9orf72;Ndufb6;Fzd1;Psmc2;Ubc;Sem1;Ndufa5;Gpr37;Ndufb2;Braf;Snca;Eif2ak3;Dnah6;Itpr1;Raf1;Lrp6;Grin2b;Klc3;Cox7a1;Cox6a2;Map2k7;Dctn6;Slc25a4;Gria4;Grm1;Map3k5;Tbk1;Xbp1;Ppp3r1;Rab1…
mmu04152	AMPK signaling pathway	51/2368	119/6835	0.0372079	0.0372079	0.153557	Pik3cd;Pik3r1;Creb1;Irs1;Ppp2r5a;Pfkfb3;Ccna2;Foxo1;Prkab2;Rab2a;Map3k7;Cd36;Rheb;Prkag2;Tbc1d1;Creb3l2;Creb5;Igf1r;Ins2;Ppp2cb;Ppp2r1b;Ppp2r3a;Foxo3;Sirt1;Ppp2r3c;Ppp2r5e;Pfkp;Hmgcr;Ppp2r2a;Prkaa1;Pdpk1;Ppp2r2b;Prkag3;Mtor;Akt2;Slc2a4;Fbp2;Ulk1;Prkab1;Irs3;Cftr;Ccnd1;G6pc3;Cpt1a;Scd1;Rab14;Gys1;Ppp2ca;Strada;Akt1s1;Fasn
mmu04218	Cellular senescence	65/2368	156/6835	0.038873	0.038873	0.155994	Nbn;Pik3cd;Pik3r1;H2-T23;Slc25a5;Mapkapk2;Hipk3;Il1a;Nfatc2;E2f5;Ccna2;Foxo1;Hipk1;Nfkb1;Ppp3ca;Ccne2;Tgfbr1;Cdkn2b;Rheb;Hipk2;Itpr1;Raf1;Tgfb1;Slc25a4;Foxo3;Sirt1;Mdm2;Cdk4;Igfbp3;Ppp3r1;Zfp36l1;Calm1;E2f3;Vdac2;Rb1;Itpr3;Mapk13;H2-K1;H2-Q4;H2-Bl;H2-M5;Calm2;Smad2;Pten;Mybl2;Mtor;Serpine1;Akt2;Ccne1;Calml4;E2f2;Trpv4;Ccnd1;Rad9a;Zfp36l2;Ppp1cc;Ppp1cc;Calm3;Rras2;Map2k1;Mapk1;Itpr2;Mapk3;Vdac3;Nf…
mmu05140	Leishmaniasis	29/2368	63/6835	0.0398246	0.0398246	0.155994	Stat1;Cr1l;Itga4;Il1a;Il1b;Nfkb1;Map3k7;Jak1;Tgfb1;Cyba;Itgb1;Eef1a1;Tab2;Ifngr1;Il4;Nfkbia;Fos;Ncf4;Mapk13;H2-DMb1;H2-Ob;H2-Eb1;Jak2;Ncf1;H2-Aa;Ncf2;Tab1;Mapk1;Mapk3
mmu04510	Focal adhesion	80/2368	196/6835	0.0398401	0.0398401	0.155994	Vegfd;Pik3cd;Cav3;Birc2;Ppp1r12a;Chad;Erbb2;Itgb4;Pik3r1;Xiap;Flna;Pak3;Fn1;Bcl2;Tnr;Lamc3;Itga4;Itgav;Pak5;Pdgfc;Vav3;Tnc;Col9a2;Reln;Actb;Cav2;Cav1;Braf;Zyx;Raf1;Igf1r;Vegfc;Itgb1;Rasgrf1;Col6a6;Fyn;Pip5k1c;Rap1b;Egfr;Mapk9;Rock2;Sos2;Itgb8;Flnb;Mapk8;Ptk2;Itgb7;Gsk3b;Pdpk1;Myl12b;Myl12a;Sos1;Rock1;Pten;Rapgef1;Akt2;Itgb3;Tnxb;Lama3;Myl9;Lama5;Col9a3;Vasp;Parva;Dock1;Ccnd1;Lamb2;Itga3;Rac3;Pgf;…
mmu04270	Vascular smooth muscle contraction	55/2368	130/6835	0.0405378	0.0405378	0.155994	Irag1;Ppp1r12a;Avpr1a;Araf;Prkcq;Pla2g4f;Plcb1;Plcb4;Gucy1b1;Gucy1a1;Pla2g12a;Prkacb;Nppa;Braf;Itpr1;Raf1;Ptgir;Ppp1r14a;Gucy1a2;Gna11;Kcnmb4;Myl6;Adcy1;Adra1b;Gna13;Rock2;Calm1;Kcnma1;Adcy8;Itpr3;Calm2;Rock1;Gnaq;Prkg1;Acta2;Edn2;Arhgef1;Calca;Calml4;Avpr1b;Myl9;Myh14;Agt;Ramp2;Ppp1cc;Ppp1cc;Gna12;Calm3;Map2k1;Myh9;Adcy9;Mapk1;Itpr2;Mapk3;Prkca
mmu05202	Transcriptional misregulation in cancer	66/2368	159/6835	0.0407984	0.0407984	0.155994	Kdm6a;Rxra;Ntrk1;Birc2;Hdac2;Dusp6;Meis1;Rel;H3c11;H3c6;Ss18;Tspan7;Gria3;Eya1;Per2;Ccnt2;Elk4;Pbx1;Bmi1;Bcl2l1;Ccna2;Foxo1;Mlf1;Nfkb1;Runx1t1;Nr4a3;Mllt3;Cdkn2c;Cdk14;Klf3;Bmp2k;Etv6;Cdkn1b;Igf1r;Nupr1;Hpgd;Smad1;Maf;Jmjd1c;Dot1l;Mdm2;Igfbp3;Ddx5;Mycn;Id2;Etv1;Six1;Fut8;Bcl11b;Mef2c;Ptk2;Atf1;Itgb7;Sp1;Nfkbiz;Slc45a3;Spint1;Pml;Erg;Rara;Bak1;Men1;Kmt2a;Jup;H3f3b;Zbtb16
mmu04911	Insulin secretion	36/2368	81/6835	0.0420263	0.0420263	0.15836	Kcnj11;Abcc8;Creb1;Atp1b1;Atf2;Plcb1;Plcb4;Snap25;Atp1a1;Camk2d;Prkacb;Pclo;Creb3l2;Creb5;Adcyap1r1;Ins2;Atp1b3;Gna11;Kcnmb4;Adcy1;Kcnma1;Rims2;Adcy8;Atf4;Itpr3;Kcnn2;Camk2a;Gnaq;Stx1a;Trpm4;Gck;Rab3a;Adcy9;Slc2a1;Atp1b2;Prkca
mmu04915	Estrogen signaling pathway	51/2368	120/6835	0.043479	0.043479	0.159623	Pik3cd;Krt12;Pik3r1;Ebag9;Ncoa2;Creb1;Bcl2;Kcnj9;Kcnj3;Atf2;Plcb1;Plcb4;Gnai3;Prkacb;Gabbr2;Gnai1;Creb3l2;Creb5;Itpr1;Raf1;Fkbp4;Gnao1;Pgr;Hspa8;Esr1;Grm1;Adcy1;Egfr;Krt24;Krt32;Ncoa1;Sos2;Fos;Calm1;Adcy8;Atf4;Sp1;Itpr3;Sos1;Calm2;Gnaq;Akt2;Calml4;Krt9;Rara;Calm3;Map2k1;Adcy9;Mapk1;Itpr2;Mapk3
mmu05223	Non-small cell lung cancer	32/2368	71/6835	0.0435893	0.0435893	0.159623	Rxra;Pik3cd;Erbb2;Pik3r1;Araf;Kif5c;Plcg1;Braf;Raf1;Foxo3;Cdk4;Egfr;Sos2;E2f3;Fhit;Rarb;Rb1;Pdpk1;Sos1;Eml4;Kif5b;Akt2;E2f2;Ccnd1;Stat5a;Bak1;Casp9;Map2k1;Stat3;Mapk1;Mapk3;Prkca
mmu05017	Spinocerebellar ataxia	57/2368	136/6835	0.0451994	0.0451994	0.16322	Rb1cc1;Gtf2b;Pik3cd;Pik3r1;Slc25a5;Gria3;Psmd14;Plcb1;Plcb4;Gria2;Grin3a;Psmc2;Reln;Rbpj;Sem1;Itpr1;Grin2b;Slc25a4;Grm1;Map3k5;Xbp1;Mapk9;Gria1;Pum2;Psma3;Atxn3;Psmd6;Vdac2;Mapk8;Psmc6;Fgf14;Sp1;Itpr3;Nfya;Pik3c3;Afg3l2;Gnaq;Vldlr;Pdyn;Mtor;Psmd9;Akt2;Psmc4;Psmd8;Rbpjl;Ulk1;Atp2a2;Cic;Psma1;Ulk2;Wipi1;Ppif;Grin2a;Traf2;Itpr2;Vdac3;Prkca
mmu04933	AGE-RAGE signaling pathway in diabetic complications	42/2368	97/6835	0.0464808	0.0464808	0.165548	Vegfd;Pik3cd;Pik3r1;Stat1;Fn1;Bcl2;Il1a;Il1b;Plcb1;Plcb4;Plcg1;Foxo1;F3;Nfkb1;Tgfbr1;Cdkn1b;Tgfb1;Vegfc;Cdk4;Mapk9;Plcd3;Mapk8;Mapk13;Egr1;Smad4;Smad2;Jak2;Prkcz;Serpine1;Akt2;Ccl2;Col3a1;Ccnd1;Agt;Icam1;Stat5a;Ager;Stat3;Mapk1;Mapk3;Prkca;Nfatc1
mmu05033	Nicotine addiction	19/2368	39/6835	0.0484203	0.0484203	0.168796	Gria3;Gabra3;Gria2;Grin3a;Gabrg1;Gabra2;Gabra4;Gabrb1;Grin2b;Gria4;Gabrg2;Gabra1;Gabra6;Gabrb2;Gria1;Gabrd;Slc17a6;Slc17a7;Grin2a
mmu04068	FoxO signaling pathway	53/2368	126/6835	0.0486911	0.0486911	0.168796	Pik3cd;Pik3r1;Araf;Sgk3;Irs1;Bcl2l11;Plk4;Foxo1;Prkab2;S1pr1;Tgfbr1;Cdkn2b;Prkag2;Ccng2;Braf;Raf1;Cdkn1b;Tgfb1;Igf1r;Ins2;Grm1;Sgk1;Foxo3;Sirt1;Mdm2;Egfr;Mapk9;Sos2;Homer1;Plk2;Mapk8;Prkaa1;Pdpk1;Mapk13;Sos1;Smad4;Pten;Prkag3;Akt2;Slc2a4;Prkab1;Irs3;Ccnd1;G6pc3;Il7r;Foxo6;Map2k1;Stat3;Mapk1;Sod2;Mapk3;Gabarap;Nlk

### Sheet: Suppl.Dataset 4b
Suppl. Dataset 4b: KEGG pathways which differ significantly in abundance between rearing facilities at TP2_one to one (oto) comparison
ID	Description	GeneRatio	BgRatio	pvalue	p.adjust	qvalue	Gene Symbol
mmu04330	Notch signaling pathway	20/1161	57/6835	0.000717252	0.000717252	0.178527	Aph1b;Jag1;Notch1;Hes5;Lfng;Notch3;Heyl;Hdac1;Dtx1;Ncor2;Numbl;Rfng;Dvl3;Dvl1;Tle3;Tle6;Dvl2;Crebbp;Notch2;Hey2
mmu04520	Adherens junction	21/1161	63/6835	0.00114595	0.00114595	0.178527	Erbb2;Tcf7l2;Src;Wasf2;Met;Nectin2;Actn4;Iqgap1;Mapk3;Nectin1;Smad3;Rhoa;Tcf7;Baiap2;Rac3;Actb;Crebbp;Ssx2ip;Map3k7;Ctnna3;Lmo7
mmu05224	Breast cancer	37/1161	143/6835	0.00436098	0.00436098	0.325338	Wnt10a;Esr2;Jag1;Notch1;Hes5;Akt2;Wnt11;Apc2;Erbb2;Fzd2;Wnt1;Notch3;Lrp5;Tcf7l2;Ncoa3;Heyl;E2f2;Mtor;Fzd9;Bax;Mapk3;Ccnd1;Tcf7;Wnt9a;Grb2;Fos;Akt1;Dvl3;Axin1;Frat2;Nfkb2;Dvl1;Wnt2;Dvl2;Notch2;Hey2;Wnt4
mmu04390	Hippo signaling pathway	39/1161	154/6835	0.00517309	0.00517309	0.325338	Wnt10a;Bmp7;Wtip;Wnt11;Apc2;Fzd2;Wnt1;Tead3;Tcf7l2;Prkcz;Areg;Fzd9;Bbc3;Ccnd1;Smad3;Nf2;Tcf7;Wnt9a;Llgl1;Dlg4;Ywhae;Birc5;Dvl3;Axin1;Sox2;Bmpr1b;Dvl1;Ywhag;Actb;Wnt2;Dvl2;Csnk1d;Bmp8a;Dlg2;Ppp2cb;Ctnna3;Wnt4;Serpine1;Llgl2
mmu04920	Adipocytokine signaling pathway	20/1161	66/6835	0.00522079	0.00522079	0.325338	Cd36;Akt2;Acsbg1;Acsl6;Slc2a4;Ppara;Cpt1a;Traf2;Mtor;Prkab1;Ptpn11;Cpt1c;Stat3;Socs3;Akt1;Rela;G6pc3;Acsl4;Prkaa1;Nfkbie
mmu05165	Human papillomavirus infection	70/1161	313/6835	0.00723198	0.00723198	0.365654	Wnt10a;Jag1;Notch1;Lama5;Col9a3;Tnc;Col9a2;Hes5;Lfng;Akt2;Wnt11;Apc2;Itga7;Fzd2;Slc9a3r1;Wnt1;Itgb5;Notch3;H2-K1;Tcirg1;Tcf7l2;Creb3l1;Heyl;Hdac1;Mtor;Hes2;Prkcz;Fzd9;Ccne1;Irf3;Bax;Ube3a;Mapk3;Ccnd1;Comp;Lamb2;Tcf7;Irf1;Wnt9a;Llgl1;Grb2;Rfng;Akt1;Itga2;Dvl3;Axin1;Atp6v0e;Ppp2r5d;Rela;Ppp2r5b;Dvl1;Wnt2;Lama4;Dvl2;Crebbp;Atp6v0c;Notch2;Dlg2;Ppp2cb;Ppp2r3d;Hey2;Chad;Itgb4;Wnt4;Atp6v0a2;Itga3;Tubg2;…
mmu04371	Apelin signaling pathway	33/1161	129/6835	0.00821486	0.00821486	0.365654	Plin1;Mylk3;Jag1;Itpr2;Akt2;Notch3;Mtor;Prkab1;Gnb3;Slc8a2;Gng8;Calm3;Lipe;Sphk2;Mapk3;Ccnd1;Mef2b;Mef2b;Calml4;Smad3;Gabarap;Akt1;Adcy9;Acta2;Agtr1b;Gnb2;Gng3;Gnai1;Mef2c;Prkaa1;Serpine1;Gnai2;Gng13
mmu05217	Basal cell carcinoma	18/1161	62/6835	0.0125392	0.0125392	0.457956	Wnt10a;Kif7;Wnt11;Apc2;Fzd2;Wnt1;Tcf7l2;Fzd9;Bax;Tcf7;Wnt9a;Dvl3;Axin1;Dvl1;Wnt2;Dvl2;Wnt4;Hhip
mmu01212	Fatty acid metabolism	17/1161	58/6835	0.0136248	0.0136248	0.457956	Acaa1b;Scd1;Acsbg1;Acsl6;Ehhadh;Cpt1a;Cpt1c;Echs1;Hacd3;Acadvl;Fasn;H2-Ke6;Fads1;Mecr;Acsf3;Acsl4;Acat2
mmu05032	Morphine addiction	23/1161	86/6835	0.0146979	0.0146979	0.457956	Gabrd;Gnb3;Gng8;Gabrb3;Arrb1;Gm45837;Pde4a;Oprm1;Arrb2;Adcy9;Pde10a;Gabbr1;Grk2;Gnb2;Prkcg;Pde4d;Gng3;Pde7a;Gnai1;Gabrg2;Grk3;Gnai2;Gng13
mmu05221	Acute myeloid leukemia	18/1161	64/6835	0.0174772	0.0174772	0.495049	Runx1t1;Akt2;Cebpa;Stat5b;Stat5a;Ppard;Tcf7l2;Mtor;Mapk3;Ccnd1;Pml;Tcf7;Rara;Jup;Stat3;Grb2;Akt1;Rela
mmu01230	Biosynthesis of amino acids	19/1161	71/6835	0.0249654	0.0249654	0.594916	Phgdh;Sds;Aldoc;Nags;Gpt;Cbs;Eno1;Bcat2;Idh2;Aldoa;Taldo1;Acy1;Shmt1;Pycr1;Mat1a;Pcx;Prps1;Asns;Tha1
mmu04917	Prolactin signaling pathway	19/1161	72/6835	0.0286983	0.0286983	0.594916	Esr2;Akt2;Wap;Stat5b;Stat5a;Src;Mapk3;Ccnd1;Gck;Irf1;Socs7;Stat3;Grb2;Socs3;Fos;Akt1;Rela;Prlr;Mapk13
mmu04931	Insulin resistance	26/1161	106/6835	0.0294049	0.0294049	0.594916	Cd36;Akt2;Agt;Srebf1;Slc2a4;Prkcd;Ppara;Cpt1a;Pygm;Slc27a4;Creb3l1;Mtor;Prkcz;Prkab1;Ptpn11;Mlxip;Nr1h2;Stat3;Mlx;Socs3;Akt1;Rps6ka2;Pdpk1;Rela;G6pc3;Prkaa1
mmu04550	Signaling pathways regulating pluripotency of stem cells	32/1161	136/6835	0.0299818	0.0299818	0.594916	Wnt10a;Isl1;Acvr1c;Id3;Akt2;Wnt11;Apc2;Fzd2;Neurog1;Wnt1;Fzd9;Mapk3;Smad3;Tcf7;Wnt9a;Pcgf2;Stat3;Grb2;Akt1;Dvl3;Axin1;Sox2;Smarcad1;Lhx5;Bmpr1b;Dvl1;Wnt2;Dvl2;Acvr2a;Tbx3;Wnt4;Mapk13
mmu00061	Fatty acid biosynthesis	7/1161	19/6835	0.0306843	0.0306843	0.594916	Acsbg1;Acsl6;Fasn;H2-Ke6;Mecr;Acsf3;Acsl4
mmu05225	Hepatocellular carcinoma	37/1161	163/6835	0.0348341	0.0348341	0.594916	Wnt10a;Nfe2l2;Akt2;Wnt11;Apc2;Fzd2;Wnt1;Lrp5;Tcf7l2;Gstm7;Arid1a;E2f2;Mtor;Hgf;Fzd9;Met;Dpf1;Bax;Mapk3;Ccnd1;Keap1;Smad3;Tcf7;Wnt9a;Grb2;Akt1;Dvl3;Arid1b;Axin1;Gstp1;Frat2;Dvl1;Actb;Wnt2;Prkcg;Dvl2;Wnt4
mmu00071	Fatty acid degradation	12/1161	41/6835	0.0354994	0.0354994	0.594916	Acaa1b;Acsbg1;Acsl6;Ehhadh;Eci1;Cpt1a;Cpt1c;Echs1;Acadvl;Acsl4;Cyp2u1;Acat2
mmu04928	Parathyroid hormone synthesis, secretion and action	25/1161	103/6835	0.0362778	0.0362778	0.594916	Itpr2;Slc9a3r1;Mmp14;Runx2;Lrp5;Creb3l1;Arhgef1;Arrb1;Mapk3;Pde4a;Rhoa;Arrb2;Pld2;Fos;Adcy9;Atf6b;Nr4a2;Pthlh;Prkcg;Jund;Pde4d;Atf4;Gnai1;Mef2c;Gnai2
mmu04934	Cushing syndrome	34/1161	150/6835	0.0425377	0.0425377	0.662692	Wnt10a;Hsd3b2;Crh;Itpr2;Wnt11;Agt;Apc2;Fzd2;Wnt1;Tcf7l2;Creb3l1;E2f2;Scarb1;Fzd9;Ccne1;Mapk3;Ccnd1;Ldlr;Tcf7;Wnt9a;Adcy9;Dvl3;Cacna1h;Axin1;Atf6b;Men1;Agtr1b;Dvl1;Wnt2;Dvl2;Atf4;Gnai1;Wnt4;Gnai2
mmu05226	Gastric cancer	32/1161	141/6835	0.0472811	0.0472811	0.687308	Wnt10a;Akt2;Wnt11;Apc2;Erbb2;Fzd2;Wnt1;Lrp5;Tcf7l2;E2f2;Mtor;Hgf;Fzd9;Met;Ccne1;Bax;Mapk3;Ccnd1;Smad3;Tcf7;Wnt9a;Jup;Grb2;Akt1;Dvl3;Axin1;Frat2;Dvl1;Wnt2;Dvl2;Ctnna3;Wnt4
mmu04728	Dopaminergic synapse	29/1161	126/6835	0.0485295	0.0485295	0.687308	Itpr2;Akt2;Drd4;Ppp1r1b;Creb3l1;Gnb3;Gng8;Calm3;Gsk3a;Arrb1;Arntl;Caly;Calml4;Arrb2;Fos;Akt1;Atf6b;Ppp2r5d;Ppp2r5b;Gnb2;Prkcg;Atf4;Gng3;Gnai1;Ppp2cb;Ppp2r3d;Gnai2;Gng13;Mapk13
